# The N-glycosylation defect in Lec5 and Lec9 CHO cells is caused by absence of the DHRSX gene

**DOI:** 10.1101/2024.06.18.599300

**Authors:** Takfarinas Kentache, Charlotte R. Althoff, Francesco Caligiore, Erika Souche, Céline Schulz, Julie Graff, Eline Pieters, Pamela Stanley, Joseph N. Contessa, Emile Van Schaftingen, Gert Matthijs, François Foulquier, Guido T. Bommer, Matthew P. Wilson

## Abstract

Glycosylation-deficient Chinese hamster ovary (CHO) cell lines have been instrumental in the discovery of N-glycosylation machinery. Yet, the molecular causes of the glycosylation defects in the Lec5 and Lec9 mutants have been elusive, even though for both cell lines a defect in dolichol formation from polyprenol was previously established. We recently found that dolichol synthesis from polyprenol occurs in three steps consisting of the conversion of polyprenol to polyprenal by DHRSX, the reduction of polyprenal to dolichal by SRD5A3 and the reduction of dolichal to dolichol, again by DHRSX.

This led us to investigate defective dolichol synthesis in Lec5 and Lec9 cells. Both cell lines showed increased levels of polyprenol and its derivatives, concomitant with decreased levels of dolichol and derivatives, but no change in polyprenal levels, suggesting DHRSX deficiency. Accordingly, N-glycan synthesis and changes in polyisoprenoid levels were corrected by complementation with human DHRSX but not with SRD5A3. Furthermore, the typical polyprenol dehydrogenase and dolichal reductase activities of DHRSX were absent in membrane preparations derived from Lec5 and Lec9 cells, while the reduction of polyprenal to dolichal, catalyzed by SRD5A3, was unaffected. Long-read whole genome sequencing of Lec5 and Lec9 cells did not reveal mutations in the ORF of *SRD5A3*, but the genomic region containing *DHRSX* was absent. Lastly, we established the sequence of Chinese hamster DHRSX and validated that this protein has similar kinetic properties to the human enzyme. Our work therefore identifies the basis of the dolichol synthesis defect in CHO Lec5 and Lec9 cells.
