## Supplementary material for "The N-glycosylation defect in Lec5 and Lec9 CHO cells is caused by absence of the DHRSX gene": Table S1

### Sheet: description
Supplementary table S1
This table contains the raw data used to generated the heat maps presented in figure 4.

### Sheet: raw data Fig. 4B
				Abundances normalised to total protein abundance																Normalised to the 70th percentile within each row to facilitate visualisation
Master Protein Descriptions	Positions in Master Proteins	Annotated Sequence	Modifications	Pro5			Lec5			Lec5 + DHRSX			Lec9			Lec9 + DHRSX				Pro5			Lec5			Lec5 + DHRSX			Lec9			Lec9 + DHRSX
				#1	#2	#3	#1	#2	#3	#1	#2	#3	#1	#2	#3	#1	#2	#3		#1	#2	#3	#1	#2	#3	#1	#2	#3	#1	#2	#3	#1	#2	#3
Hypoxia up-regulated 1 OS=Cricetulus griseus OX=10029 GN=I79_020107 PE=3 SV=1	G3I973 [869-877]	[K].NATLAEQAK.[L]	1xHex(3)HexNAc(2) [N1]				1.04827e+06	1.08659e+06	1.28173e+06				529662	547771	472905								0.982541	1.1795	1.27571				0.496215	0.513167	0.443298
Laminin subunit beta-1 OS=Cricetulus griseus OX=10029 GN=I79_017505 PE=4 SV=1	G3I278 [1102-1124]	[R].LSDTASQSNSTAGELAALQAEAK.[S]	1xHex(3)HexNAc(2) [N9]				319487	331340	558676														0.756587	0.784655	1.32317
Cation-independent mannose-6-phosphate receptor OS=Cricetulus griseus OX=10029 GN=I79_009791 PE=4 SV=1	G3HGQ1 [1173-1187]	[K].MNYTGGDTCHQVYQR.[S]	1xCarbamidomethyl [C9]; 1xHex(3)HexNAc(2) [N2]				328849	291969	252996					126988	102383								1.15722	1.27428	0.892865					0.446867	0.362835
Translocon-associated protein subunit beta OS=Cricetulus griseus OX=10029 GN=Ssr2 PE=3 SV=1	G3HGA2 [83-99]	[R].IAPASNVSHTVVLRPLK.[A]	1xHex(4)HexNAc(2) [N6]				4.45684e+06	4.37596e+06	3.67371e+06				1.87524e+06	1.48441e+06	1.94304e+06								1.17334	1.8724	0.912763				0.465917	0.368813	0.482763
Hypoxia up-regulated 1 OS=Cricetulus griseus OX=10029 GN=I79_020107 PE=3 SV=1	G3I973 [869-877]	[K].NATLAEQAK.[L]	1xHex(4)HexNAc(2) [N1]				3.54674e+06	3.62761e+06	4.2745e+06				2.31095e+06	2.80988e+06	2.00803e+06								0.988728	1.11272	1.19167				0.644225	0.783312	0.559779
Inhibitor of nuclear factor kappa-B kinase subunit alpha OS=Cricetulus griseus OX=10029 GN=I79_016400 PE=4 SV=1 Erlin OS=Cricetulus griseus OX=10029 GN=Erlin2 PE=3 SV=1	G3H1G8 [106-113]	[RK].NYTADYDK.[TA]	1xHex(4)HexNAc(2) [N1]				941972	798249	987848				946338	909714	989616								0.974244	0.825411	1.21461				0.978539	0.946688	1.23289
dolichyl-diphosphooligosaccharide--protein glycotransferase OS=Cricetulus griseus OX=10029 GN=Stt3a PE=3 SV=1	G3I7I9 [539-554]	[R].TILVDNNTWNNTHISR.[V]	1xHex(4)HexNAc(2) [N]				494009	491135	548416				280904	344163	253331								1.29173	0.997827	1.11337				0.572797	0.698757	0.514339
Laminin subunit beta-1 OS=Cricetulus griseus OX=10029 GN=I79_017505 PE=4 SV=1	G3I278 [1102-1124]	[R].LSDTASQSNSTAGELAALQAEAK.[S]	1xHex(4)HexNAc(2) [N9]				587751	642195	704319				187963		243830								0.931774	1.17249	1.11565				0.297737		0.386239
Laminin subunit beta-1 OS=Cricetulus griseus OX=10029 GN=I79_017505 PE=4 SV=1	G3I278 [1166-1184]	[R].VNASTTDPNSTVEQSALTR.[D]	1xHex(4)HexNAc(2) [N2]				664082	649336	644264					200553	161250								1.24315	1.15646	0.993742					0.393426	0.24872
Translocon-associated protein subunit alpha OS=Cricetulus griseus OX=10029 GN=I79_008472 PE=3 SV=1	G3HD93 [469-493]	[R].YPQDYQFYIQNFTALPLNTIVPPQR.[Q]	1xHex(4)HexNAc(2) [N11]					1.09748e+06					1.02671e+06	1.39469e+06										0.922638					0.844862	1.14665
Translocon-associated protein subunit beta OS=Cricetulus griseus OX=10029 GN=Ssr2 PE=3 SV=1	G3HGA2 [83-99]	[R].IAPASNVSHTVVLRPLK.[A]	1xHex(5)HexNAc(2) [N6]				1.41118e+06	1.55695e+06	1.59663e+06				2.2486e+06	1.97967e+06	1.99695e+06								0.79742	0.783546	0.839844				1.13911	0.995655	1.43453
dolichyl-diphosphooligosaccharide--protein glycotransferase OS=Cricetulus griseus OX=10029 GN=Stt3a PE=3 SV=1	G3I7I9 [539-554]	[R].TILVDNNTWNNTHISR.[V]	1xHex(5)HexNAc(2) [N]				2.03066e+06	2.04666e+06	1.58097e+06				1.39868e+06	1.35964e+06	1.36882e+06								1.12451	1.13337	0.875487				0.774542	0.752926	0.758682
dolichyl-diphosphooligosaccharide--protein glycotransferase OS=Cricetulus griseus OX=10029 GN=Stt3b PE=3 SV=1	G3GV85 [491-501]	[K].AMSSNETAAYK.[I]	1xHex(5)HexNAc(2) [N5]				675730	715044	792939				996352	705679	986282								0.759579	0.837718	0.891333				1.11999	0.793245	1.18667
Ceramide synthase 2 OS=Cricetulus griseus OX=10029 GN=Cers2 PE=4 SV=1	G3H2X8 [14-28]	[R].LWLPVNLTWADLEDR.[D]	1xHex(5)HexNAc(2) [N6]	552535				385464	325102			577995	384158		303450	505305	591800			1.86216				0.736423	0.593455			1.55975	0.712585		0.553932	0.922456	1.82981
Hypoxia up-regulated 1 OS=Cricetulus griseus OX=10029 GN=I79_020107 PE=3 SV=1	G3I973 [869-877]	[K].NATLAEQAK.[L]	1xHex(5)HexNAc(2) [N1]				270889	247081			368524	435930	264029			165945							0.847358	0.772835			1.15269	1.36354	0.825847			0.519544
Integrin beta OS=Cricetulus griseus OX=10029 GN=I79_000655 PE=3 SV=1	G3GSN8 [319-337]	[K].NFTALIPGTTVEILHGDSK.[N]	1xHex(5)HexNAc(2) [N1]	525448	579153	515581				467706	248788	370217				454288	507037	483290		1.25937	1.13796	1.66731				0.913196	0.48576	0.722849				0.886998	0.989993	0.943624
Gamma-glutamyltransferase 7 OS=Cricetulus griseus OX=10029 GN=I79_007502 PE=3 SV=1	G3HAP5 [292-308]	[R].TANHSAPSLENSVQPGK.[R]	1xHex(5)HexNAc(2) [N]		104959	198498				278973	213744	370083		132374		258940	230896	309353			0.387369	0.732574				1.29573	0.78884	1.36582		0.488538		0.95564	0.852139	1.14169
Endoplasmin OS=Cricetulus griseus OX=10029 GN=Hsp90b1 PE=3 SV=1	G3HQM6 [215-237]	[K].HNNDTQHIWESDSNEFSVIADPR.[G]	1xHex(5)HexNAc(2) [N3(97.7)]	784007	318646	912936	124779		162080	1.16145e+06	1.25454e+06	1.19536e+06	257125	642587	188047	902996	383629	567428		0.867273	0.352488	1.98958	0.138314		0.179294	1.28482	1.38778	1.32232	0.284433	0.718333	0.28186	0.998947	0.424372	0.627693
Nodal modulator 1 (Fragment) OS=Cricetulus griseus OX=10029 GN=I79_020939 PE=4 SV=1	G3IBB9 [312-326]	[R].LENITTGTYTIHAQK.[E]	1xHex(5)HexNAc(2) [N3]	1.00157e+06	629832	786426		225379	136343	894948	1.01571e+06	933714	227791	478478	384600	720470	851744	798157		1.16997	0.735729	0.918652		0.263273	0.159267	1.45422	1.18649	1.97557	0.266913	0.558928	0.449266	0.841677	0.994953	0.932356
Cation-independent mannose-6-phosphate receptor OS=Cricetulus griseus OX=10029 GN=I79_009791 PE=4 SV=1	G3HGQ1 [1173-1187]	[K].MNYTGGDTCHQVYQR.[S]	1xCarbamidomethyl [C9]; 1xHex(5)HexNAc(2) [N2]	240319	144349	262579				361032	379140	401336				211010				0.659333	0.395854	0.727987				0.996823	1.39728	1.15961				0.578659
Hypoxia up-regulated 1 OS=Cricetulus griseus OX=10029 GN=I79_020107 PE=3 SV=1	G3I973 [595-613]	[K].ENGTDAVQEEEESPTEGSK.[D]	1xHex(5)HexNAc(2) [N2]	224852		201745				236667		202739				156023		180551		1.51716		0.943634				1.16976		0.948284				0.729774		0.844514
Adipocyte plasma membrane-associated protein OS=Cricetulus griseus OX=10029 GN=Apmap PE=3 SV=1	G3H6Z8 [156-169]	[R].AGPNGTLFVVDAYK.[G]	1xHex(5)HexNAc(2) [N4]	341743	246757	275955	209861	155476		414858	439368	445842	268877	283600	191791	211090	331551			1.1822	0.735298	0.822254	0.625278	0.463239		1.23666	1.39922	1.32838	0.81115	0.844982	0.571439	0.628942	0.987853
dolichyl-diphosphooligosaccharide--protein glycotransferase OS=Cricetulus griseus OX=10029 GN=Stt3a PE=3 SV=1	G3I7I9 [539-554]	[R].TILVDNNTWNNTHISR.[V]	1xHex(6)HexNAc(2) [N]					225902					454499	549380	438616									0.486871					0.979551	1.1844	0.945319
Transferrin receptor protein 1 OS=Cricetulus griseus OX=10029 GN=Tfrc PE=3 SV=1	G3GSM5 [719-729]	[K].NSSAFNETLFR.[N]	1xHex(6)HexNAc(2) [N]				280585	443917	394162				460451	306859	502041								0.625969	0.981717	0.871686				1.18283	0.678615	1.11257
Laminin subunit beta-1 OS=Cricetulus griseus OX=10029 GN=I79_017505 PE=4 SV=1	G3I278 [1166-1184]	[R].VNASTTDPNSTVEQSALTR.[D]	1xHex(6)HexNAc(2) [N2]				669517	558873	804644	390615	437736	236385											1.97286	0.999271	1.31784	0.635979	0.712699	0.384872
Carboxypeptidase OS=Cricetulus griseus OX=10029 GN=I79_006816 PE=3 SV=1	G3H8V5 [136-153]	[K].TYVTNDTEVAQNNYEALK.[D]	1xHex(6)HexNAc(2) [N]	270900		219296				606057	363519	531401				383883	356301	227905		0.794486		0.574339				1.58717	0.952275	1.39166				1.53333	0.933998	0.59685
peptidylprolyl isomerase OS=Cricetulus griseus OX=10029 GN=Fkbp9 PE=4 SV=1	G3HMQ0 [171-189]	[R].YHYNGTFLDGTLFDSSHNR.[M]	1xHex(6)HexNAc(2) [N]	259351	321461	623040				339533	381702	569563				500181	161033	459770		0.535831	0.664153	1.28723				0.714895	0.788613	1.17674				1.33397	0.332712	0.949952
peptidylprolyl isomerase OS=Cricetulus griseus OX=10029 GN=Fkbp9 PE=4 SV=1	G3HMQ0 [394-414]	[K].YHYNASLLDGTLLDSTWNLGK.[T]	1xHex(6)HexNAc(2) [N4]	254130		241047				270738	319181	269706	168590				223290	180157		0.947722		0.898933				1.96597	1.19316	1.58877	0.62872				0.832711	0.671855
Hypoxia up-regulated 1 OS=Cricetulus griseus OX=10029 GN=I79_020107 PE=3 SV=1	G3I973 [595-613]	[K].ENGTDAVQEEEESPTEGSK.[D]	1xHex(6)HexNAc(2) [N2]	387222	270658	405276	193902		199225	381984	281773	289871				274238	228300	215966		1.33584	0.93372	1.39813	0.668924		0.687287	1.31777	0.972633	1				0.946696	0.787594	0.745435
Hypoxia up-regulated 1 OS=Cricetulus griseus OX=10029 GN=I79_020107 PE=3 SV=1	G3I973 [869-877]	[K].NATLAEQAK.[L]	1xHex(6)HexNAc(2) [N1]	1.22199e+06	975727	1.6922e+06	505114	373940	596996	1.00988e+06	1.39978e+06		458228		280346	842367	810515	769581		1.23594	0.986194	1.71344	0.515354	0.377949	0.633978	1.27145	1.41479		0.463142		0.283353	0.851425	0.819264	0.777833
Nodal modulator 1 (Fragment) OS=Cricetulus griseus OX=10029 GN=I79_020939 PE=4 SV=1	G3IBB9 [312-326]	[R].LENITTGTYTIHAQK.[E]	1xHex(6)HexNAc(2) [N3]	491821	432897	495550		203714		319070	528220	426270				426221	498054	399976		0.997737	0.878195	1.52952		0.413263		0.64728	1.7157	0.864751				0.864652	1.13757	0.811485
Hypoxia up-regulated 1 OS=Cricetulus griseus OX=10029 GN=I79_020107 PE=3 SV=1	G3I973 [860-868]	[K].VINDTWAWK.[N]	1xHex(6)HexNAc(2) [N3]	882356	642859	1.0121e+06	122871			695566	810313	627873	160472	146061		496996	461376	449427		1.29852	0.945724	1.48892	0.187587			1.23262	1.19268	0.923677	0.236742	0.214873		0.731141	0.678739	0.661161
Glycosyltransferase 25 family member 1 OS=Cricetulus griseus OX=10029 GN=I79_005133 PE=3 SV=1	G3H4D2 [705-723]	[K].AMNTSQVEALGIQMLPGYR.[D]	1xHex(6)HexNAc(2) [N3]	393300	321656	325356					255723	256486				308343	253582	242352		1.22782	1.41561	1.15754					0.798323	0.876332				0.962596	0.79164	0.756586
Dolichyl-diphosphooligosaccharide--protein glycosyltransferase subunit 1 OS=Cricetulus griseus OX=10029 GN=Rpn1 PE=3 SV=1	G3HID0 [297-321]	[R].DEIGNVSTSHLLILDDSVEMEIRPR.[F]	1xHex(6)HexNAc(2) [N5]	713325	873559	803032	329281	683544	349037	755581	532686	230221	700287	313071	267264	396720	450241	419408		1.23513	1.25342	1.15223	0.472467	0.987818	0.581467	1.84143	0.764322	0.333317	1.48456	0.449288	0.383483	0.569233	0.646273	0.617857
Cleft lip and palate transmembrane protein 1-like OS=Cricetulus griseus OX=10029 GN=I79_012642 PE=3 SV=1	G3HPD2 [269-283]	[K].DYYPINESLASLPLR.[V]	1xHex(6)HexNAc(2) [N6]	223239	411613	318016	262874	158318	126786	779033	544846	588020	172347	240997		437435	328792	410458		0.538973	0.993766	0.767793	0.634662	0.382236	0.361243	1.88835	1.31543	1.41967	0.416112	0.581845		1.56194	0.793812	0.999772
Hypoxia up-regulated 1 OS=Cricetulus griseus OX=10029 GN=I79_020107 PE=3 SV=1	G3I973 [822-837]	[R].LSALDNLLNHSSIFLK.[G]	1xHex(6)HexNAc(2) [N9]	1.62628e+06	1.12828e+06	1.58271e+06	491308	249367	534798	1.16795e+06	1.23674e+06	1.01495e+06	525201	502249	307523	1.08413e+06	838340	932492		1.45275	1.78885	1.41382	0.438884	0.222758	0.477733	1.43325	1.14776	0.966516	0.46916	0.448657	0.274788	0.968446	0.748885	0.832991
Endoplasmin OS=Cricetulus griseus OX=10029 GN=Hsp90b1 PE=3 SV=1	G3HQM6 [215-237]	HNNDTQHIWESDSNEFSVIADPR	1xHex(6)HexNAc(2) [N3]	2.48963e+06	1.56696e+06	2.07927e+06	877917	728581	923471	1.86277e+06	2.40436e+06	1.86356e+06	691729	749507	568207	1.38966e+06	1.02864e+06	1.28515e+06		1.38361	0.868792	1.15284	0.486757	0.43958	0.512142	1.32828	1.33388	1.33243	0.383526	0.415566	0.315398	0.774925	0.573224	0.712543
Cation-independent mannose-6-phosphate receptor OS=Cricetulus griseus OX=10029 GN=I79_009791 PE=4 SV=1	G3HGQ1 [1173-1187]	[K].MNYTGGDTCHQVYQR.[S]	1xCarbamidomethyl [C9]; 1xHex(6)HexNAc(2) [N2]	217306	222060					281942		274197								0.792828	0.875746					1.25348		0.997184
dolichyl-diphosphooligosaccharide--protein glycotransferase OS=Cricetulus griseus OX=10029 GN=Stt3a PE=3 SV=1	G3I7I9 [539-554]	[R].TILVDNNTWNNTHISR.[V]	1xHex(7)HexNAc(2) [N]							365387	600129	759139														0.555277	0.941725	1.14374
Nicastrin OS=Cricetulus griseus OX=10029 GN=I79_006475 PE=3 SV=1	G3H7X9 [341-357]	[R].NISGVVLADHSGSFHNR.[Y]	1xHex(7)HexNAc(2) [N]	321052	559555	514973				893722	1.03921e+06	753508		232605		618329	456928	450105		0.487268	0.849247	0.781585				1.35642	1.57724	1.14361		0.353288		0.938457	0.693489	0.683134
dolichyl-diphosphooligosaccharide--protein glycotransferase OS=Cricetulus griseus OX=10029 GN=Stt3a PE=3 SV=1	G3I7I9 [539-554]	[R].TILVDNNTWNNTHISR.[V]	1xHex(8)HexNAc(2) [N]	965648	993540	938711	379561	322298	237372	1.26807e+06	1.29098e+06	1.19889e+06	240092	202846	230724	722061	762489	931705		1.56137	1.34656	0.977559	0.395269	0.335636	0.247195	1.32543	1.34442	1.24856	0.252751	0.211241	0.242724	0.751942	0.794442	0.972624
dolichyl-diphosphooligosaccharide--protein glycotransferase OS=Cricetulus griseus OX=10029 GN=Stt3b PE=3 SV=1	G3GV85 [472-490]	[R].TTLVDNNTWNNSHIALVGK.[A]	1xHex(8)HexNAc(2) [N]	504142	535752	522797				770783	727086	693794				354282	227800			0.743583	0.792635	0.771992				1.13686	1.72414	1.23315				0.522548	0.335993
Arylacetamide deacetylase-like 1 OS=Cricetulus griseus OX=10029 GN=Nceh1 PE=3 SV=1	G3H6H1 [258-278]	[K].GNYDFVQAMIVNNHTSLDVEK.[A]	1xHex(8)HexNAc(2) [N]	407855	341531	248391				393375	410071									1.71513	0.843373	0.613375				0.971395	1.12624
Inhibitor of nuclear factor kappa-B kinase subunit alpha OS=Cricetulus griseus OX=10029 GN=I79_016400 PE=4 SV=1 Erlin OS=Cricetulus griseus OX=10029 GN=Erlin2 PE=3 SV=1	G3H1G8 [106-113]	[RK].NYTADYDK.[TA]	1xHex(8)HexNAc(2) [N1]	747166	516789	678764	200863	150155	204435	436562	583931	495980	227443	213711	345702	532965	604880	572160		1.32484	0.915771	1.22797	0.355937	0.266815	0.362268	0.773658	1.34749	0.878897	0.433826	0.378743	0.612598	0.944435	1.71871	1.13891
peptidylprolyl isomerase OS=Cricetulus griseus OX=10029 GN=Fkbp9 PE=4 SV=1	G3HMQ0 [283-301]	[R].YHYNGTLLDGTLFDSSYAR.[N]	1xHex(8)HexNAc(2) [N4]	459858	360593	472776				206488	490385	392727	119122		141399	427895	201672	450175		1.2159	0.815155	1.5232				0.458684	1.89323	0.872386	0.264613		0.314972	0.955644	0.447984	1
Translocon-associated protein subunit beta OS=Cricetulus griseus OX=10029 GN=Ssr2 PE=3 SV=1	G3HGA2 [83-99]	[R].IAPASNVSHTVVLRPLK.[A]	1xHex(8)HexNAc(2) [N6]	2.03654e+06	1.43368e+06	1.74986e+06	610383	660325	216856	1.53092e+06	1.79134e+06	1.2978e+06	600172	523922	574908	1.94043e+06	2.10821e+06	2.10714e+06		1.14217	0.846228	0.981386	0.342326	0.373355	0.121621	0.858597	1.46534	0.727858	0.3366	0.293836	0.322435	1.88265	1.18237	1.18176
Translocon-associated protein subunit alpha OS=Cricetulus griseus OX=10029 GN=I79_008472 PE=3 SV=1	G3HD93 [469-493]	[R].YPQDYQFYIQNFTALPLNTIVPPQR.[Q]	1xHex(8)HexNAc(2) [N11]	2.70423e+06	971790	2.70522e+06	545894	1.23696e+06	356716	2.78743e+06	656957	2.34004e+06	1.88052e+06	1.72311e+06	2.12597e+06	2.69276e+06	3.14528e+06	807077		1.31275	0.375986	1.31654	0.281822	0.471723	0.136359	1.63456	0.255348	0.892389	0.717149	0.657118	0.817536	1.26928	1.19947	0.377841
dolichyl-diphosphooligosaccharide--protein glycotransferase OS=Cricetulus griseus OX=10029 GN=Stt3b PE=3 SV=1	G3GV85 [491-501]	[K].AMSSNETAAYK.[I]	1xHex(9)HexNAc(2) [N5]	689700	694187	745980	276414			606056	782835	647818	281516	455043	468205	444666	705860	781118		0.986899	0.993319	1.67438	0.395523			0.867212	1.12166	0.92697	0.428235	0.651125	0.669959	0.636277	1.12147	1.11779
dolichyl-diphosphooligosaccharide--protein glycotransferase OS=Cricetulus griseus OX=10029 GN=Stt3a PE=3 SV=1	G3I7I9 [539-554]	[R].TILVDNNTWNNTHISR.[V]	1xHex(9)HexNAc(2) [N]	4.8034e+06	4.09189e+06	4.41687e+06	1.9132e+06	1.91049e+06	1.87141e+06	4.70341e+06	4.5535e+06	4.57508e+06	1.45244e+06	1.30924e+06	1.48439e+06	4.14473e+06	4.17874e+06	4.03321e+06		1.99366	0.936525	1.19347	0.437878	0.437258	0.428313	1.7649	1.42179	1.47197	0.332424	0.299648	0.339735	0.948615	0.956399	0.923999
dolichyl-diphosphooligosaccharide--protein glycotransferase OS=Cricetulus griseus OX=10029 GN=Stt3b PE=3 SV=1	G3GV85 [472-490]	[R].TTLVDNNTWNNSHIALVGK.[A]	1xHex(9)HexNAc(2) [N]	1.50584e+06	1.36399e+06	1.48954e+06	807553	720268	824581	1.49732e+06	1.46898e+06	1.15749e+06	965329	881371	896046	1.3483e+06	1.24663e+06	1.29914e+06		1.16538	1.23747	1.94563	0.593416	0.529276	0.659296	1.12893	1.79454	0.855616	0.793558	0.647667	0.658444	0.997718	0.916634	0.954649
Inhibitor of nuclear factor kappa-B kinase subunit alpha OS=Cricetulus griseus OX=10029 GN=I79_016400 PE=4 SV=1 Erlin OS=Cricetulus griseus OX=10029 GN=Erlin2 PE=3 SV=1	G3H1G8 [106-113]	[RK].NYTADYDK.[TA]	1xHex(9)HexNAc(2) [N1]	520180	559454	605341				523839	492851	449328	210141	145944	104043	340740	482722	453185		1.16135	1.92724	1.18235				1.2316	0.962635	0.877627	0.414465	0.285572	0.232165	0.665532	0.942854	0.885159
Translocon-associated protein subunit beta OS=Cricetulus griseus OX=10029 GN=Ssr2 PE=3 SV=1	G3HGA2 [83-99]	[R].IAPASNVSHTVVLRPLK.[A]	1xHex(9)HexNAc(2) [N6]	1.56523e+07	1.34929e+07	1.34206e+07	8.08346e+06	8.05757e+06	7.38324e+06	1.00628e+07	9.3758e+06	7.46609e+06	1.25958e+07	1.25269e+07	1.29893e+07	1.15464e+07	1.23835e+07	1.16647e+07		1.24425	1.72392	1.66652	0.64247	0.644372	0.586898	0.799775	0.745174	0.593394	1.19669	0.995616	1.32369	0.917693	0.984224	0.927921
dolichyl-diphosphooligosaccharide--protein glycotransferase OS=Cricetulus griseus OX=10029 GN=Stt3a PE=3 SV=1	G3I7I9 [539-554]	[R].TILVDNNTWNNTHISR.[V]	1xHex(10)HexNAc(2) [N]	1.41558e+06	1.28787e+06	1.12343e+06	510161	470887	466501	1.29993e+06	1.15542e+06	1.20527e+06	889699	660180	674337	1.95923e+06	1.7778e+06	1.92506e+06		1.99847	0.992563	0.865828	0.393181	0.362913	0.359532	1.18593	0.894882	0.928899	0.685692	0.58865	0.519712	1.59982	1.37151	1.48365
																								0.362913

### Sheet: raw data Fig. 4D
				Abundances normalised to total protein abundance																Normalised to the 70th percentile within each row to facilitate visualisation
Master Protein Descriptions	Positions in Master Proteins	Annotated Sequence	Modifications	Pro5			Lec5			Lec5 + DHRSX			Lec9			Lec9 + DHRSX				Pro5			Lec5			Lec5 + DHRSX			Lec9			Lec9 + DHRSX
				#1	#2	#3	#1	#2	#3	#1	#2	#3	#1	#2	#3	#1	#2	#3		#1	#2	#3	#1	#2	#3	#1	#2	#3	#1	#2	#3	#1	#2	#3
Hypoxia up-regulated 1 OS=Cricetulus griseus OX=10029 GN=I79_020107 PE=3 SV=1	G3I973 [869-877]	[K].NATLAEQAK.[L]	1xHex(3)HexNAc(2) [N1]				1.04827e+06	1.08659e+06	1.28173e+06				529662	547771	472905								0.98205	1.01795	1.20076				0.496201	0.513167	0.44303
Hypoxia up-regulated 1 OS=Cricetulus griseus OX=10029 GN=I79_020107 PE=3 SV=1	G3I973 [869-877]	[K].NATLAEQAK.[L]	1xHex(4)HexNAc(2) [N1]				3.54674e+06	3.62761e+06	4.2745e+06				2.31095e+06	2.80988e+06	2.00803e+06								0.988728	1.01127	1.19161				0.644225	0.783312	0.559779
Hypoxia up-regulated 1 OS=Cricetulus griseus OX=10029 GN=I79_020107 PE=3 SV=1	G3I973 [869-877]	[K].NATLAEQAK.[L]	1xHex(5)HexNAc(2) [N1]				270889	247081			368524	435930	264029			165945							0.847306	0.772835			1.15269	1.36353	0.825847			0.519054
Hypoxia up-regulated 1 OS=Cricetulus griseus OX=10029 GN=I79_020107 PE=3 SV=1	G3I973 [869-877]	[K].NATLAEQAK.[L]	1xHex(6)HexNAc(2) [N1]	1.22199e+06	975727	1.6922e+06	505114	373940	596996	1.00988e+06	1.39978e+06		458228		280346	842367	810515	769581		1.23509	0.98619	1.71034	0.510531	0.377949	0.603398	1.02071	1.41479		0.463142		0.283353	0.8514	0.819206	0.777833
Translocon-associated protein subunit beta OS=Cricetulus griseus OX=10029 GN=Ssr2 PE=3 SV=1	G3HGA2 [83-99]	[R].IAPASNVSHTVVLRPLK.[A]	1xHex(4)HexNAc(2) [N6]				4.45684e+06	4.37596e+06	3.67371e+06				1.87524e+06	1.48441e+06	1.94304e+06								1.10733	1.08724	0.91276				0.465917	0.368813	0.482763
Translocon-associated protein subunit beta OS=Cricetulus griseus OX=10029 GN=Ssr2 PE=3 SV=1	G3HGA2 [83-99]	[R].IAPASNVSHTVVLRPLK.[A]	1xHex(5)HexNAc(2) [N6]				1.41118e+06	1.55695e+06	1.59663e+06				2.2486e+06	1.97967e+06	1.99695e+06								0.70974	0.783055	0.80301				1.13091	0.995655	1.00435
Translocon-associated protein subunit beta OS=Cricetulus griseus OX=10029 GN=Ssr2 PE=3 SV=1	G3HGA2 [83-99]	[R].IAPASNVSHTVVLRPLK.[A]	1xHex(8)HexNAc(2) [N6]	2.03654e+06	1.43368e+06	1.74986e+06	610383	660325	216856	1.53092e+06	1.79134e+06	1.2978e+06	600172	523922	574908	1.94043e+06	2.10821e+06	2.10714e+06		1.14217	0.804062	0.981386	0.342326	0.370336	0.121621	0.858597	1.00465	0.727858	0.3366	0.293836	0.32243	1.08827	1.18237	1.18176
Translocon-associated protein subunit beta OS=Cricetulus griseus OX=10029 GN=Ssr2 PE=3 SV=1	G3HGA2 [83-99]	[R].IAPASNVSHTVVLRPLK.[A]	1xHex(9)HexNAc(2) [N6]	1.56523e+07	1.34929e+07	1.34206e+07	8.08346e+06	8.05757e+06	7.38324e+06	1.00628e+07	9.3758e+06	7.46609e+06	1.25958e+07	1.25269e+07	1.29893e+07	1.15464e+07	1.23835e+07	1.16647e+07		1.24402	1.07239	1.06665	0.642461	0.640404	0.586809	0.799775	0.745174	0.593394	1.0011	0.995616	1.03237	0.917693	0.984224	0.92709
dolichyl-diphosphooligosaccharide--protein glycotransferase OS=Cricetulus griseus OX=10029 GN=Stt3a PE=3 SV=1		[R].TILVDNNTWNNTHISR.[V]	1xHex(4)HexNAc(2) [N]				494009	491135	548416				280904	344163	253331								1.00292	0.997083	1.11337				0.57028	0.698706	0.514303
dolichyl-diphosphooligosaccharide--protein glycotransferase OS=Cricetulus griseus OX=10029 GN=Stt3a PE=3 SV=1		[R].TILVDNNTWNNTHISR.[V]	1xHex(5)HexNAc(2) [N]				2.03066e+06	2.04666e+06	1.58097e+06				1.39868e+06	1.35964e+06	1.36882e+06								1.12451	1.13337	0.875487				0.774541	0.752926	0.758007
dolichyl-diphosphooligosaccharide--protein glycotransferase OS=Cricetulus griseus OX=10029 GN=Stt3a PE=3 SV=1	G3I7I9 [539-554]	[R].TILVDNNTWNNTHISR.[V]	1xHex(6)HexNAc(2) [N]					225902					454499	549380	438616									0.486871					0.979551	1.18404	0.945319
dolichyl-diphosphooligosaccharide--protein glycotransferase OS=Cricetulus griseus OX=10029 GN=Stt3a PE=3 SV=1	G3I7I9 [539-554]	[R].TILVDNNTWNNTHISR.[V]	1xHex(7)HexNAc(2) [N]							365387	600129	759139														0.550503	0.904173	1.14374
dolichyl-diphosphooligosaccharide--protein glycotransferase OS=Cricetulus griseus OX=10029 GN=Stt3a PE=3 SV=1	G3I7I9 [539-554]	[R].TILVDNNTWNNTHISR.[V]	1xHex(8)HexNAc(2) [N]	965648	993540	938711	379561	322298	237372	1.26807e+06	1.29098e+06	1.19889e+06	240092	202846	230724	722061	762489	931705		1.00561	1.03466	0.977559	0.395269	0.335636	0.247195	1.32054	1.3444	1.24851	0.250028	0.21124	0.240272	0.751942	0.794044	0.970262
dolichyl-diphosphooligosaccharide--protein glycotransferase OS=Cricetulus griseus OX=10029 GN=Stt3a PE=3 SV=1	G3I7I9 [539-554]	[R].TILVDNNTWNNTHISR.[V]	1xHex(9)HexNAc(2) [N]	4.8034e+06	4.09189e+06	4.41687e+06	1.9132e+06	1.91049e+06	1.87141e+06	4.70341e+06	4.5535e+06	4.57508e+06	1.45244e+06	1.30924e+06	1.48439e+06	4.14473e+06	4.17874e+06	4.03321e+06		1.09937	0.93652	1.0109	0.437878	0.437258	0.428313	1.07648	1.04217	1.04711	0.332424	0.299648	0.339735	0.948615	0.956399	0.923091
dolichyl-diphosphooligosaccharide--protein glycotransferase OS=Cricetulus griseus OX=10029 GN=Stt3a PE=3 SV=1	G3I7I9 [539-554]	[R].TILVDNNTWNNTHISR.[V]	1xHex(10)HexNAc(2) [N]	1.41558e+06	1.28787e+06	1.12343e+06	510161	470887	466501	1.29993e+06	1.15542e+06	1.20527e+06	889699	660180	674337	1.95923e+06	1.7778e+06	1.92506e+06		1.09098	0.992563	0.865828	0.393181	0.362913	0.359532	1.00186	0.890481	0.928899	0.685691	0.508801	0.519712	1.50998	1.37015	1.48364

### Sheet: raw data Fig. 4E
				Abundances normalised to total protein abundance																Normalised to the 70th percentile within each row to facilitate visualisation
Master Protein Descriptions	Positions in Master Proteins	Annotated Sequence	Modifications	Pro5			Lec5			Lec5 + DHRSX			Lec9			Lec9 + DHRSX				Pro5			Lec5			Lec5 + DHRSX			Lec9			Lec9 + DHRSX
				#1	#2	#3	#1	#2	#3	#1	#2	#3	#1	#2	#3	#1	#2	#3		#1	#2	#3	#1	#2	#3	#1	#2	#3	#1	#2	#3	#1	#2	#3
Lysosome-associated membrane glycoprotein 1	G3HK56 [20-40]	[K].NSTFELPSSAEVLNSNSSCGR.[E]	1xCarbamidomethyl [C19]; 1xAsn->Asp [N1]			127518	1.79545e+06	1.68546e+06	2.0826e+06	216594	380974	480993	1.70151e+06	1.94891e+06	2.01296e+06	117929	98660.5	121664				0.0733247	1.03241	0.969168	1.19753	0.124545	0.219066	0.276578	0.978393	1.12065	1.15749	0.0678108	0.0567314	0.0699589
Lysosome-associated membrane glycoprotein 1	G3HK56 [69-92]	[R].YSVQDMYFAYNLSDTQHFLNASNK.[G]	2xAsn->Asp [N11; N20]	1.04065e+07	8.87103e+06	5.20804e+06	6.90529e+06	5.16827e+06	6.37741e+06	1.53041e+07	1.39016e+07	9.15314e+06	9.05467e+06	7.85474e+06	5.67016e+06	12964193	6.6921e+06	7.5772e+06		1.13938	0.971269	0.570216	0.756044	0.565862	0.698248	1.67561	1.52205	1.00216	0.991375	0.859998	0.620813	1.41942	0.732703	0.82961
Lysosome-associated membrane glycoprotein 1	G3HK56 [69-92]	[R].YSVQDMYFAYNLSDTQHFLNASNK.[G]	1xAsn->Asp [N11]				286590	223881	246521				309951	280783									1.00407	0.784366	0.863686				1.08591	0.983724
Lysosome-associated membrane glycoprotein 1	G3HK56 [202-209]	[K].KDNMTVTR.[A]	1xAsn->Asp [N3]	2.84474e+07	1.78878e+07	2.35875e+07	2.32636e+07	2.3027e+07	2.00228e+07	3.76042e+07	3.39003e+07	3.19197e+07	2.41732e+07	2.15627e+07	2.37787e+07	34393196	2.59267e+07	3.03829e+07		0.948379	0.596343	0.786359	0.775562	0.767676	0.667519	1.25365	1.13017	1.06414	0.805887	0.718857	0.792736	1.1466	0.864345	1.01291
Lysosome-associated membrane glycoprotein 1	G3HK56 [202-209]	[K].KDNMTVTR.[A]	1xOxidation [M4]; 1xAsn->Asp [N3]	902077	1.14811e+06	1.64497e+06	1.20404e+06	1.09761e+06	1.50438e+06	2.08219e+06	2.16962e+06	2.66567e+06	1.18528e+06	1.35183e+06	1.42977e+06	1.02464e+06	1.6357e+06	1.77946e+06		0.549005	0.698739	1.00113	0.732781	0.668009	0.915566	1.26722	1.32043	1.62233	0.72136	0.822723	0.870161	0.623599	0.995491	1.08298
Lysosome-associated membrane glycoprotein 1	G3HK56 [202-209]	[K].KDNMTVTR.[A]					2.47831e+06	2.90546e+06	2.44226e+06				1.76297e+06	1.45246e+06	1.41611e+06								1.00733	1.18094	0.992673				0.716572	0.590364	0.575589
Lysosome-associated membrane glycoprotein 1	G3HK56 [203-209]	[K].DNMTVTR.[A]	1xAsn->Asp [N2]	1.03606e+07	7.10342e+06	1.05641e+07	8.43952e+06	7.72375e+06	8.76294e+06	1.41937e+07	1.41987e+07	1.52073e+07	7.97385e+06	9.36185e+06	8.40427e+06	11405836	9.79347e+06	1.12272e+07		0.93384	0.640259	0.952185	0.760687	0.696172	0.789838	1.27934	1.27979	1.3707	0.718714	0.84382	0.75751	1.02805	0.882724	1.01195
Lysosome-associated membrane glycoprotein 1	G3HK56 [203-209]	[K].DNMTVTR.[A]					1.45458e+07	1.43221e+07	1.38981e+07				8.49776e+06	9.05258e+06	9.22872e+06								1.03088	1.01502	0.984975				0.602247	0.641568	0.654051
Lysosome-associated membrane glycoprotein 1	G3HK56 [210-235]	[R].ALNISPNDTASGSCSPHVVTLTVESK.[N]	1xCarbamidomethyl [C14]; 1xAsn->Asp [N7]	1.23656e+07	8.59997e+06	1.27139e+07	1.14988e+07	7.97444e+06	9.21793e+06	1.7752e+07	1.41015e+07	1.42089e+07	1.05251e+07	1.10712e+07	8.53604e+06	1.42066e+07	1.07253e+07	9.9989e+06		0.97796	0.680148	1.00551	0.90941	0.630677	0.72902	1.40395	1.11525	1.12374	0.832402	0.875591	0.675092	1.12356	0.848237	0.790785
Lysosome-associated membrane glycoprotein 1	G3HK56 [210-235]	[R].ALNISPNDTASGSCSPHVVTLTVESK.[N]	1xCarbamidomethyl [C14]		552532		4.58802e+06	3.3632e+06	3.51732e+06			573301	2.67777e+06	2.37674e+06	1.63789e+06						0.167706		1.39257	1.0208	1.06758			0.174009	0.812761	0.721392	0.497135
Lysosome-associated membrane glycoprotein 1	G3HK56 [243-258]	[K].FGMNGSSSLFFLQEVR.[L]	1xAsn->Asp [N4]	1.11593e+07	1.35856e+07	1.364e+07	2.27852e+07	2.01731e+07	2.34839e+07	2.11873e+07	1.96464e+07	1.78129e+07	1.84048e+07	2.16078e+07	1.89181e+07	1.34041e+07	1.28616e+07	1.30745e+07		0.556081	0.676985	0.679699	1.13541	1.00525	1.17023	1.05579	0.979005	0.887638	0.917132	1.07674	0.942711	0.66794	0.640908	0.651518
Lysosome-associated membrane glycoprotein 1	G3HK56 [243-258]	[K].FGMNGSSSLFFLQEVR.[L]		1.52864e+06	2.02159e+06	1.73056e+06	1.60863e+06			2.45494e+06	1.87169e+06	2.27449e+06			1.24135e+06	1569346				0.779272	1.03057	0.882205	0.820047			1.25148	0.954152	1.15949			0.632818	0.800022
Lysosome-associated membrane glycoprotein 1	G3HK56 [259-279]	[R].LNMTLPDANVSSLMASNQSLR.[A]	3xAsn->Asp [N2; N9; N17]	3.89878e+07	3.02398e+07	4.54405e+07	1.60973e+07	1.47431e+07	1.72364e+07	5.58015e+07	5.29271e+07	6.4405e+07	2.02052e+07	2.47209e+07	2.13696e+07	41649288	4.05365e+07	3.66849e+07		0.941126	0.729958	1.09689	0.388573	0.355884	0.41607	1.34699	1.27761	1.55467	0.487733	0.596738	0.51584	1.00537	0.97851	0.885537
Lysosome-associated membrane glycoprotein 1	G3HK56 [259-279]	[R].LNMTLPDANVSSLMASNQSLR.[A]	1xOxidation [M]; 3xAsn->Asp [N2; N9; N17]	249254	145356	234200				243125	284741	203125	657105			170948	153427	201666		1.01752	0.593379	0.956062				0.992493	1.16238	0.829205	2.68246			0.69785	0.626325	0.823249
Lysosome-associated membrane glycoprotein 1	G3HK56 [259-279]	[R].LNMTLPDANVSSLMASNQSLR.[A]	2xAsn->Asp [N9; N]	1.11115e+06		691795	2.15489e+07	1.96271e+07	2.4822e+07	1.64589e+06	1.88347e+06	2.04263e+06	1.65428e+07	1.99155e+07	1.81199e+07	1.14589e+06	1.24135e+06	684279		0.0608163		0.0378638	1.17943	1.07424	1.35858	0.0900842	0.103087	0.111799	0.905434	1.09003	0.991751	0.0627179	0.0679426	0.0374524
Lysosome-associated membrane glycoprotein 1	G3HK56 [259-279]	[R].LNMTLPDANVSSLMASNQSLR.[A]	1xOxidation [M3]; 1xAsn->Asp [N9]	420988	707803	428224	1.07759e+06	1.13743e+06	472686	806488	733388	775970	527396	514293	761202	660328	1.04591e+06	637224		0.544605	0.915638	0.553965	1.39401	1.47142	0.611483	1.0433	0.948735	1.00382	0.682257	0.665307	0.984717	0.854223	1.35302	0.824334
Lysosome-associated membrane glycoprotein 1	G3HK56 [259-279]	[R].LNMTLPDANVSSLMASNQSLR.[A]	1xAsn->Asp [N2]				8.06917e+06	7.63865e+06	8.03258e+06				4.7043e+06	5.51485e+06	5.0677e+06								1.02981	0.974863	1.02514				0.600374	0.703818	0.646753
