## Supplementary material for "The N-glycosylation defect in Lec5 and Lec9 CHO cells is caused by absence of the DHRSX gene": Table S2

### Sheet: Stats
Sample	Assembly	Assembly length	N50	N90	L50	Contigs	Contigs >= 1kb	Contigs >= 5kb	Contigs >= 10kb
GC137236_Pro-5	Flye_polished_racon	2392055444	13782288	1667153	48	3013	2954	2304	1924
GC137237_Lec5	Flye_polished_racon	2351742318	14039095	1803015	47	2119	2077	1679	1458
GC137238_Lec9	Flye_polished_racon	2346898818	13096259	1796527	51	2301	2241	1786	1552
