## Supplementary material for "The N-glycosylation defect in Lec5 and Lec9 CHO cells is caused by absence of the DHRSX gene": Table S3

### Sheet: Sheet1
chrom	Annotation	length		Pro-5 mean	Lec5 mean	Lec9 mean
NC_048595.1	Chr 2	461620117		24.35	30.6	32.61
NC_048596.1	Chr 3	282827514		30.45	38.01	40.07
NW_023276806.1	Chr 1 (part I)	275698159		27.3	34.06	36.34
NW_023276807.1	Chr 1 (part II)	274391693		28.07	34.63	36.66
NC_048597.1	Chr 4	231097868		28.82	35.97	38.02
NC_048598.1	Chr 5	193770019		26.43	32.92	34.9
NC_048599.1	Chr 6	155611870		29.45	34.52	39.09
NC_048600.1	Chr 7	134359064		25.29	32.5	34.16
NC_048604.1	X	127255434		20.37	24.56	26.11
NC_048601.1	Chr 8	99554469		30.83	36.95	39.83
NC_048603.1	Chr 10	32558357		35.77	43.44	45.74
NC_048602.1	Chr 9	28505831		79.7	102.31	110.39
NW_023276808.1		10418059		50.96	13.42	14.13
NW_023276919.1		9941687		80.92	10.07	10.71
NW_023277030.1		3139415		12.52	0.22	0.26
NW_023277141.1		2474610		12.62	0.13	0.22
NW_023277252.1		2076526		12.04	0.23	0.23
NW_023277363.1		1053254		34.43	19.66	65.21
NW_023277410.1		1002147		22.92	0.24	0.33
NW_023277421.1		682437		70.63	79.32	83.05
NW_023277432.1		595479		47.06	6.26	5.89
NW_023276809.1		531245		30.19	36.62	36.87
NW_023276820.1		530059		10.61	16.72	16.85
NW_023276831.1		521167		1.17	0.11	0.09
NW_023276842.1		520189		22.56	1.25	1.34
NW_023276853.1		509502		47.29	83.97	92.52
NW_023276864.1		480056		34.45	30.44	44.09
NW_023276875.1		447013		48.67	0.63	0.71
NW_023276886.1		438294		108.18	131.97	134.36
NW_023276897.1		436398		90.48	110.32	117.49
NW_023276908.1		425692		12.91	26.05	23.7
NW_023276920.1		400841		92.9	110.57	121.13
NW_023276931.1		398841		8.76	0.48	0.66
NW_023276942.1		353608		27.14	14.14	16.9
NW_023276953.1		341837		55.24	68.49	80.35
NW_023276964.1		327103		27.87	47.04	53.27
NW_023276975.1		306937		50.42	9.71	12.43
NW_023276986.1		286398		48.86	56.79	60.14
NW_023276997.1		278916		510.41	648.69	749.44
NW_023277008.1		243108		36.13	51.45	47.47
NW_023277019.1		231238		210.09	241.36	239.9
NW_023277031.1		225637		23.39	40.26	41.39
NW_023277042.1		219999		17.83	18.58	18.6
NW_023277053.1		215655		462.88	612.93	654.15
NW_023277064.1		205056		14.83	0.34	3.03
NW_023277075.1		201554		49.92	0.3	0.47
NW_023277086.1		198589		56.87	63.95	69.37
NW_023277097.1		192397		12.18	21.89	22.05
NW_023277108.1		187415		425.32	513.94	529.75
NW_023277119.1		187206		40.43	0.11	0.07
NW_023277130.1		186709		54.56	2.52	2.73
NW_023277142.1		186652		161.65	169.39	206.72
NW_023277153.1		186610		14.11	0.09	0.11
NW_023277164.1		186155		86.36	1.45	2.52
NW_023277175.1		184060		21.47	37.36	37.69
NW_023277186.1		181876		86.84	105.06	109.8
NW_023277197.1		178044		15.64	30.72	32.49
NW_023277208.1		175625		47.66	68.17	77.09
NW_023277219.1		172509		46.55	46.38	50.81
NW_023277230.1		171125		26.89	1.54	2.16
NW_023277241.1		170911		100.52	113.72	116.27
NW_023277253.1		162913		12.43	14.9	12.48
NW_023277264.1		156571		25.18	29.09	31.4
NW_023277275.1		154803		29.08	35.61	44.58
NW_023277286.1		154394		121.67	141.03	159.31
NW_023277297.1		152945		21.64	0.01	0.01
NW_023277308.1		151234		81.18	88.42	97.77
NW_023277319.1		150924		12.77	15.09	13.63
NW_023277330.1		150032		30.25	43.78	44.53
NW_023277341.1		145878		32.96	27.5	23.53
NW_023277352.1		144745		14.15	22.94	25.7
NW_023277364.1		142641		16.56	0.45	0.35
NW_023277375.1		138043		114.38	169.68	171.49
NW_023277386.1		137135		62.08	0.21	0.69
NW_023277397.1		133014		35.69	49.94	44.75
NW_023277404.1		132356		42.83	5.66	6.18
NW_023277405.1		128277		24.84	29.69	32.83
NW_023277406.1		127698		95.1	3.77	3.58
NW_023277407.1		127042		28.98	1.39	1.55
NW_023277408.1		126515		28.62	42.14	40.65
NW_023277409.1		125725		24.45	5.33	4.36
NW_023277411.1		124996		37.95	0.8	0.42
NW_023277412.1		124785		25.82	39.08	41.31
NW_023277413.1		124692		52.72	57.51	62.77
NW_023277414.1		124308		24.75	35.05	38.7
NW_023277415.1		120045		102.4	0.09	0.08
NW_023277416.1		118916		36.93	0.1	0.12
NW_023277417.1		118913		12.61	23.12	20.14
NW_023277418.1		118544		116.44	136.16	129.23
NW_023277419.1		117751		41.86	2.06	2.83
NW_023277420.1		117027		43.58	1.36	2.04
NW_023277422.1		116830		52.51	2.46	2.53
NW_023277423.1		116423		25.96	1.03	1
NW_023277424.1		115367		28.72	2.4	3.47
NW_023277425.1		113305		56.83	63.16	61.51
NW_023277426.1		111588		924.99	1093.57	1194.85
NW_023277427.1		111456		45.6	1.79	1.8
NW_023277428.1		111189		25.43	6.39	2.85
NW_023277429.1		111027		78.15	6.64	11.49
NW_023277430.1		110560		13.64	16.13	12.94
NW_023277431.1		109947		58.64	90.46	105.23
NW_023277433.1		109119		10.07	0.77	0.78
NW_023277434.1		107932		59.66	3.51	4.33
NW_023277435.1		107667		169.43	195.94	218.34
NW_023277436.1		105417		37.52	2.48	3.06
NW_023277437.1		104682		46.1	3.28	3.84
NW_023277438.1		104285		112.66	111.54	115.04
NW_023277439.1		103907		58.67	69.98	77.58
NW_023277440.1		103770		11.62	13.98	13.05
NW_023277441.1		103258		17.27	20.95	22.68
NW_023277442.1		103156		17.74	25.74	32.58
NW_023276810.1		102863		100.66	136.97	136.06
NW_023276811.1		102821		53.22	1.17	0.7
NW_023276812.1		102519		64.1	0.49	1.17
NW_023276813.1		102501		55.23	0.34	0.53
NW_023276814.1		101655		77.23	1.89	1.51
NW_023276815.1		100564		41.06	2.05	1.67
NW_023276816.1		99764		61.19	0.88	1.32
NW_023276817.1		99756		147.49	11.97	12.03
NW_023276818.1		99530		65.56	68.76	84.17
NW_023276819.1		99235		56.49	0.49	0.1
NW_023276821.1		99138		18.77	21.43	24.8
NW_023276822.1		98701		29.37	8.56	4.7
NW_023276823.1		97217		25.73	5.37	3.37
NW_023276824.1		96523		29.93	0.03	0.02
NW_023276825.1		95564		21.63	23.22	27.21
NW_023276826.1		94738		9.66	11.28	10.64
NW_023276827.1		94649		44.51	52.43	50.81
NW_023276828.1		94174		19.28	18.55	21.74
NW_023276829.1		93574		49.31	54.78	58.82
NW_023276830.1		93531		52.52	23.92	26.04
NW_023276832.1		92831		39.41	3.57	4.36
NW_023276833.1		92507		7.84	0.23	0.13
NW_023276834.1		92283		71.08	1.76	2.62
NW_023276835.1		91038		36.48	39.43	31.16
NW_023276836.1		90270		29.52	0.87	0.26
NW_023276837.1		89318		49.95	0.19	0.48
NW_023276838.1		89221		146.62	152.32	183.95
NW_023276839.1		89140		37.66	28.6	34.11
NW_023276840.1		88739		11.63	9.78	14.52
NW_023276841.1		88027		40.93	7.08	10.01
NW_023276843.1		87948		49.7	1.05	0.89
NW_023276844.1		86995		26.34	0.82	0.33
NW_023276845.1		82522		36.52	61.04	70.36
NW_023276846.1		82219		60.53	57.37	57.65
NW_023276847.1		81920		25.87	39.06	39.71
NW_023276848.1		81484		26.03	31.03	28.66
NW_023276849.1		81375		39.25	14.79	17.96
NW_023276850.1		80947		503.52	663.96	739.02
NW_023276851.1		80867		12.28	1.99	1.83
NW_023276852.1		80724		320.9	388.93	429.21
NW_023276854.1		80578		15.31	0.18	0.1
NW_023276855.1		79876		94.27	120.48	115.55
NW_023276856.1		79381		8.97	9.5	9.71
NW_023276857.1		79248		2.82	4.03	6.05
NW_023276858.1		78819		17.77	0.01	0.04
NW_023276859.1		78711		17.22	36.73	42.35
NW_023276860.1		78577		30.6	0.15	0.49
NW_023276861.1		75953		71.94	82.65	90.43
NW_023276862.1		75670		35.76	40.47	45.64
NW_023276863.1		75560		30.46	0.78	0.42
NW_023276865.1		75000		13.45	22.74	17
NW_023276866.1		75000		38.97	45.78	52.97
NW_023276867.1		75000		226.42	280.49	279.23
NW_023276868.1		75000		6.13	9.8	12.47
NW_023276869.1		74305		8.66	5.49	5.24
NW_023276870.1		73752		49.19	54.71	57.64
NW_023276871.1		72727		13.08	0.05	0.28
NW_023276872.1		72558		184.16	218.48	234.76
NW_023276873.1		72178		59.7	2.33	3.17
NW_023276874.1		71633		554.93	613.36	723.17
NW_023276876.1		71624		8.74	9.11	12.05
NW_023276877.1		71415		27.36	0.05	0.04
NW_023276878.1		71337		36.81	42.02	44.21
NW_023276879.1		70997		8.13	0.26	0.12
NW_023276880.1		70841		52.93	69.48	75.32
NW_023276881.1		70654		57.61	4.16	5.69
NW_023276882.1		70595		150.25	170.28	187.14
NW_023276883.1		70062		467.97	421.9	664.1
NW_023276884.1		70051		25.36	4.15	2
NW_023276885.1		69519		22.76	1.58	1.68
NW_023276887.1		69473		105.11	13.68	10.94
NW_023276888.1		69453		55.56	2.43	3.45
NW_023276889.1		69264		80.57	8.33	8
NW_023276890.1		69245		26.66	31.41	27
NW_023276891.1		69120		13.97	0.85	0.73
NW_023276892.1		68901		224.01	19.54	23.49
NW_023276893.1		68815		43.65	0.44	0.6
NW_023276894.1		68051		13.39	0.41	0.17
NW_023276895.1		67135		24.95	6.5	5.5
NW_023276896.1		66434		107.46	120.31	136.77
NW_023276898.1		66351		25.66	0.75	0.67
NW_023276899.1		65915		71.44	76.62	91.63
NW_023276900.1		65738		45.84	61.24	63.69
NW_023276901.1		65027		9.94	11.36	16.23
NW_023276902.1		64513		18.98	0.17	0.04
NW_023276903.1		64039		22.62	1.88	0.6
NW_023276904.1		64034		216.63	273.2	283
NW_023276905.1		63895		61.14	69.21	74.42
NW_023276906.1		62976		7.42	11.3	13.47
NW_023276907.1		62722		21.2	32.16	30.43
NW_023276909.1		62245		93.49	130.12	141.2
NW_023276910.1		62124		107.33	123.84	129.35
NW_023276911.1		61967		26.23	27.66	35.54
NW_023276912.1		61568		79.99	7.45	4.5
NW_023276913.1		61555		16.76	0.26	0.33
NW_023276914.1		61353		12.35	0.71	0.3
NW_023276915.1		61256		91.45	4.85	5.55
NW_023276916.1		60537		34.35	0.08	0.25
NW_023276917.1		60315		24.03	34.76	33.36
NW_023276918.1		59626		42.02	50.7	47.94
NW_023276921.1		59453		1123	1296.51	1372.29
NW_023276922.1		59171		103.2	4.35	5.41
NW_023276923.1		58839		55.68	15.23	13.63
NW_023276924.1		58633		109.8	163.04	177.71
NW_023276925.1		58499		17.68	26.55	24.02
NW_023276926.1		57828		33.2	46.22	61.06
NW_023276927.1		57224		10.31	0.24	0.43
NW_023276928.1		57206		40.65	58	59.54
NW_023276929.1		56240		32.69	0.26	0.15
NW_023276930.1		56159		44.84	19.24	21.02
NW_023276932.1		55496		31.05	36.37	36.81
NW_023276933.1		55379		1.67	1.23	1.17
NW_023276934.1		55110		32.48	59.04	61.89
NW_023276935.1		55099		16.16	0.23	0.04
NW_023276936.1		54735		5.71	1.14	0.91
NW_023276937.1		54584		38.34	1.81	0.46
NW_023276938.1		53569		35.98	3.51	7.35
NW_023276939.1		53077		28.57	3.29	2.96
NW_023276940.1		52927		181.92	242.75	229.59
NW_023276941.1		52679		58.26	0.43	0.53
NW_023276943.1		52610		11.58	1.92	1.82
NW_023276944.1		52312		20.09	25.95	24.32
NW_023276945.1		52290		41.8	9.44	12.84
NW_023276946.1		52179		61.97	2.72	5.4
NW_023276947.1		52162		76.41	86.76	73.13
NW_023276948.1		52010		320.83	363.54	370.62
NW_023276949.1		51745		74.36	88.67	101.25
NW_023276950.1		51555		10.98	0.91	1.09
NW_023276951.1		51284		179.69	12.96	14
NW_023276952.1		51255		16.78	28.69	21.96
NW_023276954.1		51100		23.71	27.67	33.75
NW_023276955.1		51028		29.65	1.12	1.33
NW_023276956.1		50907		31.21	0.07	0
NW_023276957.1		50886		243.69	208.68	262.3
NW_023276958.1		50524		33.45	1.46	1.57
NW_023276959.1		50512		1.45	1	0.74
NW_023276960.1		50000		101.79	114.25	120.41
NW_023276961.1		50000		29.72	31.2	39.01
NW_023276962.1		50000		32.29	41.09	40.37
NW_023276963.1		50000		29.79	36.39	36.19
NW_023276965.1		50000		15.41	15.99	23.96
NW_023276966.1		50000		15.68	16.49	24.92
NW_023276967.1		49768		9.17	20.55	18.91
NW_023276968.1		49636		86.31	122.2	125.12
NW_023276969.1		49297		31.52	25.79	32.5
NW_023276970.1		49276		82.35	91.54	88.46
NW_023276971.1		49005		0.99	0.61	1.19
NW_023276972.1		48912		94.94	6.18	7.37
NW_023276973.1		48898		18.77	23.22	32.24
NW_023276974.1		48748		26.56	37.06	47.38
NW_023276976.1		48724		63.64	2.44	3.77
NW_023276977.1		48189		5.61	7.64	4.15
NW_023276978.1		47712		148.87	14.1	13.78
NW_023276979.1		47313		10.07	0	0
NW_023276980.1		46959		34.52	0.13	0.11
NW_023276981.1		46890		28.19	1.24	1.42
NW_023276982.1		46876		9.37	1.46	0.93
NW_023276983.1		46640		14.59	17.71	9.69
NW_023276984.1		46577		28.18	30.28	42.43
NW_023276985.1		46575		75.49	101.22	103.43
NW_023276987.1		46303		27.47	29.22	26.74
NW_023276988.1		46268		162.27	179.62	167.5
NW_023276989.1		46147		32.96	0	0.09
NW_023276990.1		45879		715.98	968.16	769.03
NW_023276991.1		45813		31.5	6.66	14.26
NW_023276992.1		45764		16.33	2.41	1.4
NW_023276993.1		45612		347.27	390.89	436.27
NW_023276994.1		45143		26.2	26.21	32.78
NW_023276995.1		44994		60.78	75.82	97.89
NW_023276996.1		44622		61.12	2.81	3.35
NW_023276998.1		44535		24.67	2.97	3.46
NW_023276999.1		44141		9.22	2.55	2.36
NW_023277000.1		44096		5.61	5.41	7.27
NW_023277001.1		43775		31.45	0.68	0.82
NW_023277002.1		43559		906.54	1013.36	983.67
NW_023277003.1		43009		154.08	166.15	215.13
NW_023277004.1		42965		47.5	2.86	0.98
NW_023277005.1		42738		59.17	7.27	6.87
NW_023277006.1		42696		35.67	38.94	39.6
NW_023277007.1		42598		41.71	0.22	0.18
NW_023277009.1		42440		60.66	0.25	0.06
NW_023277010.1		41776		3.5	0.68	1.1
NW_023277011.1		41768		119.38	156.56	177.69
NW_023277012.1		41618		154.95	244.06	261.37
NW_023277013.1		41446		38.96	0.86	0.68
NW_023277014.1		41311		3.01	2.74	2.3
NW_023277015.1		40896		79.57	93.32	97.51
NW_023277016.1		40828		69.03	0.1	0.54
NW_023277017.1		40811		14.62	0	0
NW_023277018.1		40651		17.05	0.31	0.36
NW_023277020.1		40351		32.56	34.7	43.04
NW_023277021.1		40287		56.63	3.82	1.62
NW_023277022.1		40073		288.86	18.47	27.43
NW_023277023.1		39727		9.99	10.8	6.25
NW_023277024.1		39626		6.4	11.8	8.9
NW_023277025.1		39502		70.6	5.49	5.74
NW_023277026.1		39458		76.61	3.48	3.92
NW_023277027.1		39444		25.65	25.58	28.98
NW_023277028.1		39346		7.65	8.01	11.21
NW_023277029.1		39344		22.37	1.75	0.11
NW_023277032.1		39343		137.68	153.85	168
NW_023277033.1		39328		32.95	34.55	44.17
NW_023277034.1		39137		66.91	3.31	9.33
NW_023277035.1		39128		152.71	193.95	174.7
NW_023277036.1		38912		67.63	79.38	67.43
NW_023277037.1		38809		139.89	154.83	162.17
NW_023277038.1		38650		11.61	0.12	0
NW_023277039.1		38410		47.19	54.55	55.34
NW_023277040.1		38395		79.79	91.58	144.41
NW_023277041.1		38350		30.07	9.59	9.44
NW_023277043.1		38339		2.46	2.25	2.28
NW_023277044.1		38275		142.68	154.52	199.26
NW_023277045.1		38262		2.13	1.73	2.16
NW_023277046.1		38139		27.85	0.25	0.28
NW_023277047.1		37299		9.12	7.35	6.39
NW_023277048.1		37047		62.7	9.75	10.23
NW_023277049.1		36914		8.29	0	0.01
NW_023277050.1		36818		6.12	5.04	3.85
NW_023277051.1		36760		19.17	28.22	26.66
NW_023277052.1		36555		3.07	4.15	3.51
NW_023277054.1		36355		221.33	235.94	264.47
NW_023277055.1		36163		17.35	0.06	0.32
NW_023277056.1		36158		105.22	12.17	17.49
NW_023277057.1		36048		5.22	0.41	1.01
NW_023277058.1		35994		81.01	91.83	95.97
NW_023277059.1		35780		14.09	9.73	13.14
NW_023277060.1		35726		146.31	8.08	8.53
NW_023277061.1		35580		19.02	18.91	22.47
NW_023277062.1		35520		160.37	150.11	222.17
NW_023277063.1		35461		31.59	8.75	9.03
NW_023277065.1		35445		18.14	26.35	30.55
NW_023277066.1		35344		5.71	14.71	16.89
NW_023277067.1		35295		222.03	246.33	274.75
NW_023277068.1		35272		6.87	9.43	7.93
NW_023277069.1		35103		40.83	42.41	41.14
NW_023277070.1		34941		7.66	6.65	12.5
NW_023277071.1		34917		11.56	12.35	19.19
NW_023277072.1		34750		48.1	0.53	1.5
NW_023277073.1		34336		15.18	0.4	0.6
NW_023277074.1		34232		102.88	118.98	156.69
NW_023277076.1		34000		11.66	21.32	17.73
NW_023277077.1		33923		3.02	1.62	4
NW_023277078.1		33761		2.11	1.68	2.8
NW_023277079.1		33750		620.05	731.81	802.71
NW_023277080.1		33746		0.61	0.6	1.62
NW_023277081.1		33661		22.88	33.96	37.13
NW_023277082.1		33355		40.71	53.67	54.09
NW_023277083.1		33242		7.11	0.15	0.14
NW_023277084.1		33133		68.59	101.18	98.08
NW_023277085.1		33030		97.52	107.58	112.16
NW_023277087.1		32969		26.93	2.55	1.61
NW_023277088.1		32677		45.32	54.12	56.44
NW_023277089.1		32543		10.09	8.6	9.98
NW_023277090.1		31983		213.31	257.19	328.37
NW_023277091.1		31913		25.29	0.36	0
NW_023277092.1		31876		12.65	0.02	0.06
NW_023277093.1		31721		15.59	17.34	19.91
NW_023277094.1		31262		68.42	79.61	75.42
NW_023277095.1		31194		3.84	6.72	5.5
NW_023277096.1		31178		8.78	15.7	13.35
NW_023277098.1		31152		486.76	576.8	685.3
NW_023277099.1		31119		211.96	23.46	24.04
NW_023277100.1		30928		198.05	226.87	244.5
NW_023277101.1		30549		3.49	4.91	3.43
NW_023277102.1		30363		3.57	5.73	4.27
NW_023277103.1		30313		5.69	6.57	6.44
NW_023277104.1		30220		39.51	46.7	53.86
NW_023277105.1		30058		18.33	0.7	4.36
NW_023277106.1		30047		5.12	1.08	0.74
NW_023277107.1		30000		22.87	33.78	28.77
NW_023277109.1		29997		2.57	3.63	4.14
NW_023277110.1		29763		149.42	200.88	192.63
NW_023277111.1		29577		215.04	241.34	286.47
NW_023277112.1		29278		49.1	0.88	1.85
NW_023277113.1		29206		0.95	0.6	0.78
NW_023277114.1		29088		43.27	56.77	57.11
NW_023277115.1		29084		11.41	0.69	0.41
NW_023277116.1		29035		2.48	1.71	1.16
NW_023277117.1		28961		42.76	1.06	3.88
NW_023277118.1		28949		151.75	174.96	178.67
NW_023277120.1		28947		28.79	7.47	3.73
NW_023277121.1		28855		29.86	41.54	39.71
NW_023277122.1		28720		1.44	2.86	3.15
NW_023277123.1		28447		7.04	3.4	3.36
NW_023277124.1		28413		724.22	858.44	860.23
NW_023277125.1		28247		34.09	0.25	0.32
NW_023277126.1		28064		95.35	12.36	8.58
NW_023277127.1		28034		63.02	13.38	7.98
NW_023277128.1		28008		7.04	4.69	8.57
NW_023277129.1		27504		2.27	1.82	2.6
NW_023277131.1		27499		45.38	0.33	0.36
NW_023277132.1		27482		35.54	31.41	43.38
NW_023277133.1		27452		25.82	0	0.35
NW_023277134.1		27434		10.56	0.01	0.24
NW_023277135.1		27218		6.06	10.55	5.64
NW_023277136.1		27191		0.68	1.47	1.23
NW_023277137.1		27110		31.49	1.59	1.07
NW_023277138.1		26951		12.87	10.59	17.48
NW_023277139.1		26918		108.6	147.36	143.94
NW_023277140.1		26718		20.42	0	0
NW_023277143.1		26519		19.83	0	0.2
NW_023277144.1		26425		23.26	29.78	44.39
NW_023277145.1		26411		10.72	16.75	16.04
NW_023277146.1		26379		526.52	651.85	681.34
NW_023277147.1		26359		62.51	72.55	108.61
NW_023277148.1		26331		59.34	60.27	66.34
NW_023277149.1		26258		1.57	1.83	2.3
NW_023277150.1		25790		56.18	7.85	9.17
NW_023277151.1		25629		9.91	9.33	15.22
NW_023277152.1		25626		2450.76	2972.31	2824.76
NW_023277154.1		25588		3.68	5.19	3.46
NW_023277155.1		25547		23.91	11.4	13
NW_023277156.1		25529		75.32	0.02	0.04
NW_023277157.1		25393		10.82	6	18.92
NW_023277158.1		25387		9.64	0.27	0.1
NW_023277159.1		25240		32.91	42.42	38.03
NW_023277160.1		25234		3.57	0.51	0.32
NW_023277161.1		25149		3.18	5.99	4.02
NW_023277162.1		25073		1.78	2.78	3.24
NW_023277163.1		25000		134.18	164.69	166.81
NW_023277165.1		24861		6.58	3.3	4.78
NW_023277166.1		24674		36.37	0.5	0.11
NW_023277167.1		24640		28	33.42	22.72
NW_023277168.1		24556		75.65	5.33	7.17
NW_023277169.1		24522		438.5	529.64	535.41
NW_023277170.1		24432		105.26	4.24	1.51
NW_023277171.1		24398		98.76	115.93	131.1
NW_023277172.1		24336		180.56	173.47	223.53
NW_023277173.1		24313		3.63	5.43	3.01
NW_023277174.1		24284		8.13	9.06	6.97
NW_023277176.1		24238		5.73	0.17	0.14
NW_023277177.1		24237		26.8	49.75	42.07
NW_023277178.1		24180		21.46	29.41	37.07
NW_023277179.1		24101		7	7.3	5.64
NW_023277180.1		24052		2.24	6.36	2.51
NW_023277181.1		24047		20.45	0.08	0
NW_023277182.1		23960		1.25	0.88	1.09
NW_023277183.1		23952		0.87	0.78	0.65
NW_023277184.1		23506		60.86	9.11	8.17
NW_023277185.1		23467		22.02	0.04	0.12
NW_023277187.1		23438		15.96	0.29	0.74
NW_023277188.1		23388		73.13	114.11	128.19
NW_023277189.1		23293		126.62	5.69	6.71
NW_023277190.1		23262		3.76	6.88	6.62
NW_023277191.1		23262		31.14	12.87	11.33
NW_023277192.1		23262		54.35	82.68	91.62
NW_023277193.1		23209		0.79	0.27	0.12
NW_023277194.1		23156		37.93	1.82	2.78
NW_023277195.1		22961		69.65	34.96	45.05
NW_023277196.1		22954		49.49	51.34	57.73
NW_023277198.1		22783		2.55	2.79	2.46
NW_023277199.1		22782		8.73	0.29	0
NW_023277200.1		22559		27.01	0.14	0.67
NW_023277201.1		22530		13.42	18.21	14.27
NW_023277202.1		22508		32.55	2.67	0.98
NW_023277203.1		22430		2.25	5.03	2.76
NW_023277204.1		22392		121.31	8.32	7.69
NW_023277205.1		22392		51.29	47.92	51.55
NW_023277206.1		22344		54.32	1.87	0.69
NW_023277207.1		22253		11.02	0.58	0.11
NW_023277209.1		22209		6.52	5	2.94
NW_023277210.1		22032		14.9	16.85	14.63
NW_023277211.1		22023		4.14	6.57	7.58
NW_023277212.1		21998		46.61	45.15	60.38
NW_023277213.1		21947		55.67	0.94	0.9
NW_023277214.1		21664		109.83	11.21	17.01
NW_023277215.1		21457		16.43	0	0
NW_023277216.1		21425		43.58	0.51	0.42
NW_023277217.1		21324		23.17	1.11	0.69
NW_023277218.1		21299		29.78	29.31	36.68
NW_023277220.1		21200		18.98	0.01	0.18
NW_023277221.1		21125		1.97	2.45	4.97
NW_023277222.1		20998		6.04	7.51	12.65
NW_023277223.1		20870		12.83	2.59	1.55
NW_023277224.1		20853		2.41	4.05	2.83
NW_023277225.1		20807		30.88	43.96	43.41
NW_023277226.1		20789		2.81	4.52	4.24
NW_023277227.1		20650		4.3	3.87	4.25
NW_023277228.1		20649		25.83	0	2.33
NW_023277229.1		20573		0.41	1.07	0.2
NW_023277231.1		20218		8.56	0	0
NW_023277232.1		20214		13.05	0	0.16
NW_023277233.1		20193		82.37	97.89	108.71
NW_023277234.1		20110		4.63	2.88	3.26
NW_023277235.1		20076		6.51	11.01	9.8
NW_023277236.1		20067		7.06	0	0.73
NW_023277237.1		20000		7.96	9.83	15.65
NW_023277238.1		19974		12.64	12.16	17.45
NW_023277239.1		19948		16.69	17.45	16.63
NW_023277240.1		19928		1.04	0.67	0.59
NW_023277242.1		19891		2	1.69	2.14
NW_023277243.1		19795		60.49	3.71	1.81
NW_023277244.1		19762		6.19	6.73	9.27
NW_023277245.1		19675		141.92	12.27	18.81
NW_023277246.1		19671		3.91	2.79	4.22
NW_023277247.1		19600		2.24	3.11	5.41
NW_023277248.1		19418		222.34	0	0
NW_023277249.1		19416		4.83	7.68	10.7
NW_023277250.1		19275		14.58	0	0.07
NW_023277251.1		19275		213.3	268.76	255.7
NW_023277254.1		19229		8.53	0.25	0.08
NW_023277255.1		19209		70.68	74.71	93.39
NW_023277256.1		19173		2.89	5.09	2.01
NW_023277257.1		19153		77.51	1.73	0.91
NW_023277258.1		19074		16.49	28.22	23.18
NW_023277259.1		19028		0.88	2.88	1.32
NW_023277260.1		18920		55.42	52.27	48.21
NW_023277261.1		18760		60.28	107.7	108.26
NW_023277262.1		18477		0.97	1.34	0.39
NW_023277263.1		18415		104.86	72.25	132.12
NW_023277265.1		18303		2.5	1.94	0.84
NW_023277266.1		18281		31.15	2.01	0.53
NW_023277267.1		18246		10.78	0.23	0.55
NW_023277268.1		18222		1.53	2.37	0.28
NW_023277269.1		18140		31.67	1.44	1.86
NW_023277270.1		18042		5.31	7.48	9.4
NW_023277271.1		17978		9.39	13.31	10.77
NW_023277272.1		17959		46.45	71.8	69.26
NW_023277273.1		17886		11.5	9.61	13.88
NW_023277274.1		17815		17.79	0	0
NW_023277276.1		17711		31.65	11.71	9.59
NW_023277277.1		17647		87.11	91.01	99.21
NW_023277278.1		17453		69.41	76.21	72.82
NW_023277279.1		17399		2.3	5.02	2.25
NW_023277280.1		17247		7.71	0	0
NW_023277281.1		17213		49.93	47.78	47.2
NW_023277282.1		17110		26.45	48.96	38.31
NW_023277283.1		16996		233.69	261.57	300.81
NW_023277284.1		16978		361.37	399.6	428.39
NW_023277285.1		16839		2.24	1.48	2.9
NW_023277287.1		16772		98.98	114.94	112.5
NW_023277288.1		16748		13.67	24.72	16.66
NW_023277289.1		16488		299.49	322.45	351.29
NW_023277290.1		16204		3.84	2.23	1.31
NW_023277291.1		16177		27.14	0.12	0.09
NW_023277292.1		16106		20.54	8.22	5.76
NW_023277293.1		15999		7.39	0.03	0.1
NW_023277294.1		15974		143.21	152.47	168.83
NW_023277295.1		15878		602.64	740.55	847.65
NW_023277296.1		15828		4.07	6.69	8.18
NW_023277298.1		15666		4.01	5.7	3.58
NW_023277299.1		15623		71.36	21.47	22.28
NW_023277300.1		15580		94.06	23.77	25.97
NW_023277301.1		15539		27.62	1.67	1.04
NW_023277302.1		15533		106.11	118.74	127.69
NW_023277303.1		15480		2.45	4.22	3.13
NW_023277304.1		15292		1.91	2.57	2.93
NW_023277305.1		15217		8.49	0	0
NW_023277306.1		15153		25.23	0.17	0.02
NW_023277307.1		15042		0.33	0.39	0.44
NW_023277309.1		15000		8.39	7	6.02
NW_023277310.1		14687		6.8	15.9	11.49
NW_023277311.1		14648		2.55	3.5	1.6
NW_023277312.1		14613		6.84	0	0.18
NW_023277313.1		14574		15.47	6.67	20.94
NW_023277314.1		14569		17.26	17.22	21.29
NW_023277315.1		14549		35.6	1.19	0
NW_023277316.1		14544		12.7	1.2	1.02
NW_023277317.1		14443		21.81	25.1	24.98
NW_023277318.1		14391		8.88	11.6	12.56
NW_023277320.1		14248		16.31	11.93	17.54
NW_023277321.1		14140		12.59	0.25	0.25
NW_023277322.1		14043		0.39	0.82	0.74
NW_023277323.1		14009		1.36	0.04	1.18
NW_023277324.1		13999		0.54	0.13	0.51
NW_023277325.1		13948		11.36	13.47	18.79
NW_023277326.1		13761		20.92	21.91	33.61
NW_023277327.1		13733		46.27	57.38	60.81
NW_023277328.1		13676		29.5	2.21	3.7
NW_023277329.1		13645		37.34	26.8	49.88
NW_023277331.1		13485		5.32	4.27	5.42
NW_023277332.1		13450		25.16	21.99	18.08
NW_023277333.1		13385		27.22	2.97	1.19
NW_023277334.1		13320		23.16	1.07	0.59
NW_023277335.1		12964		14.21	12.11	8.71
NW_023277336.1		12854		302.41	23.73	21.6
NW_023277337.1		12845		4.62	0	0
NW_023277338.1		12770		18.14	0.09	0.12
NW_023277339.1		12705		11.14	13.68	12.52
NW_023277340.1		12684		11.56	9.38	8.13
NW_023277342.1		12638		1.57	0.03	0.59
NW_023277343.1		12542		2.84	3.23	1.12
NW_023277344.1		12440		175.48	226.14	207.79
NW_023277345.1		12435		7.04	0.25	0
NW_023277346.1		12393		4.1	6.27	2.69
NW_023277347.1		12387		14.09	0.29	0.09
NW_023277348.1		12259		231.2	21.8	13.55
NW_023277349.1		12194		0.98	1.35	0.3
NW_023277350.1		12074		5.9	0	0.02
NW_023277351.1		11807		35.71	15.99	13.34
NW_023277353.1		11797		6.92	0	0
NW_023277354.1		11735		0.16	0.28	0.22
NW_023277355.1		11342		10.42	9.07	6.56
NW_023277356.1		11089		0.74	0.36	0
NW_023277357.1		10944		18.34	16.49	17.88
NW_023277358.1		10617		101.01	122.44	152.61
NW_023277359.1		10362		70.38	69.03	63.56
NW_023277360.1		10187		27.87	36.78	25.58
NW_023277361.1		10060		14.31	20.79	34.16
NW_023277362.1		10000		31.86	26.3	35.96
NW_023277365.1		10000		25.6	32.18	46.81
NW_023277366.1		10000		0.6	0.59	0.88
NW_023277367.1		10000		9.05	6.02	7.99
NW_023277368.1		10000		1.72	2.13	0.6
NW_023277369.1		9935		14.88	0.26	0.17
NW_023277370.1		9428		38.57	0.06	0.5
NW_023277371.1		8394		9.63	0.99	1.52
NW_023277372.1		7952		1.48	4.26	3.09
NW_023277373.1		7930		4.48	0	0
NW_023277374.1		7836		29.05	23.73	32.27
NW_023277376.1		7775		6.34	0	0
NW_023277377.1		7765		0.58	1.17	1.07
NW_023277378.1		7692		0.82	1.51	4.2
NW_023277379.1		7401		5.8	0.23	0.02
NW_023277380.1		7102		0.85	0.88	1.51
NW_023277381.1		6714		7.67	9.7	13.6
NW_023277382.1		6302		140.32	155.18	164.09
NW_023277383.1		5927		30.2	32.59	35.47
NW_023277384.1		5000		14.12	23.75	18.78
NW_023277385.1		4802		39.11	1.1	2.27
NW_023277387.1		4636		1.14	1.59	3.09
NW_023277388.1		4614		0.77	4.34	1.86
NW_023277389.1		3979		1.73	4.92	7.75
NW_023277390.1		3000		5.37	4.24	4.25
NW_023277391.1		3000		11.95	23.91	23.27
NW_023277392.1		2936		1.45	0.37	0
NW_023277393.1		2649		4.88	9.14	10.2
NW_023277394.1		2303		0	0.44	0.23
NW_023277395.1		2000		15.46	16.73	12.57
NW_023277398.1		2000		23.81	39.23	36.25
NW_023277399.1		2000		30.11	32.19	25.7
NW_023277400.1		1000		1.68	2.39	3.42
NW_023277401.1		1000		2.5	2.46	1.27
NW_023277402.1		1000		33.78	36.8	32.24
NW_023277403.1		568		0	0.74	0
total				28.77	34.69	37.03
