## Supplementary material for "The N-glycosylation defect in Lec5 and Lec9 CHO cells is caused by absence of the DHRSX gene": Table S4

### Sheet: Table of Fly de novo assembly m
²	Annotation	length_Pro-5	bases_Pro-5	mean_Pro-5	min_Pro5	max_Pro5	length_Lec5	bases_Lec5	mean_Lec5	min_Lec5	max_Lec5	length_Lec9	bases_Lec9	mean_Lec9	min_Lec9	max_Lec9
NC_048595.1	Chr 2	461620117	460526883	0.997632	0	5	461620117	460556963	1	0	12	461620117	460009069	1	0	5
NC_048596.1	Chr 3	282827514	282658753	0.999403	0	9	282827514	282820510	1	0	11	282827514	282065941	1	0	5
NC_048597.1	Chr 4	231097868	230726151	0.998392	0	79	231097868	230636748	1	0	64	231097868	230536665	1	0	65
NC_048598.1	Chr 5	193770019	192099106	0.991377	0	33	193770019	192250986	0.99	0	33	193770019	191709116	0.99	0	31
NC_048599.1	Chr 6	155611870	155008776	0.996124	0	3	155611870	154751546	0.99	0	5	155611870	154682777	0.99	0	4
NC_048600.1	Chr 7	134359064	133919739	0.99673	0	33	134359064	133995133	1	0	32	134359064	133652437	0.99	0	10
NC_048601.1	Chr 8	99554469	112400899	1.12904	0	730	99554469	110487601	1.11	0	689	99554469	110141130	1.11	0	647
NC_048602.1	Chr 9	28505831	29386672	1.0309	0	14	28505831	30443385	1.07	0	18	28505831	29016043	1.02	0	17
NC_048603.1	Chr 10	32558357	32896654	1.01039	0	37	32558357	32732317	1.01	0	26	32558357	32687760	1	0	28
NC_048604.1	X	127255434	131144941	1.03056	0	365	127255434	130151654	1.02	0	298	127255434	130572853	1.03	0	299
NW_023276806.1	Chr 1 (part I)	275698159	275908362	1	0	80	275698159	275945676	1	0	67	275698159	276010939	1	0	84
NW_023276807.1	Chr 1 (part II)	274391693	272935190	0.99	0	15	274391693	272900896	0.99	0	16	274391693	272691750	0.99	0	17
NW_023276808.1		10418059	12859774	1.23	0	11	10418059	2836085	0.27	0	6	10418059	2856565	0.27	0	6
NW_023276809.1		531245	357659	0.67	0	3	531245	392546	0.74	0	5	531245	376615	0.71	0	4
NW_023276810.1		102863	185148	1.8	0	7	102863	249138	2.42	0	9	102863	142224	1.38	0	7
NW_023276811.1		102821	314218	3.06	0	8	NA	NA	NA	NA	NA	102821	20617	0.2	0	1
NW_023276812.1		102519	80788	0.79	0	3	NA	NA	NA	NA	NA	NA	NA	NA	NA	NA
NW_023276813.1		102501	34071	0.33	0	4	NA	NA	NA	NA	NA	NA	NA	NA	NA	NA
NW_023276814.1		101655	100722	0.99	0	3	101655	21490	0.21	0	1	101655	21491	0.21	0	1
NW_023276815.1		100564	212354	2.11	0	6	100564	22244	0.22	0	1	NA	NA	NA	NA	NA
NW_023276816.1		99764	55812	0.56	0	3	NA	NA	NA	NA	NA	NA	NA	NA	NA	NA
NW_023276817.1		99756	129505	1.3	0	2	99756	43115	0.43	0	1	99756	75418	0.76	0	2
NW_023276818.1		99530	101751	1.02	0	2	99530	73914	0.74	0	2	99530	38017	0.38	0	1
NW_023276819.1		99235	91356	0.92	0	3	NA	NA	NA	NA	NA	NA	NA	NA	NA	NA
NW_023276820.1		530059	221846	0.42	0	1	530059	264851	0.5	0	2	530059	251280	0.47	0	2
NW_023276821.1		99138	59553	0.6	0	2	99138	113825	1.15	0	2	99138	59343	0.6	0	2
NW_023276822.1		98701	131820	1.34	0	4	NA	NA	NA	NA	NA	NA	NA	NA	NA	NA
NW_023276823.1		97217	5949	0.06	0	1	97217	22838	0.23	0	1	97217	22837	0.23	0	1
NW_023276824.1		96523	42487	0.44	0	1	NA	NA	NA	NA	NA	NA	NA	NA	NA	NA
NW_023276825.1		95564	82687	0.87	0	1	95564	93389	0.98	0	2	95564	123500	1.29	0	2
NW_023276827.1		94649	15801	0.17	0	1	94649	73541	0.78	0	1	NA	NA	NA	NA	NA
NW_023276828.1		94174	22797	0.24	0	1	NA	NA	NA	NA	NA	94174	23164	0.25	0	1
NW_023276829.1		93574	75274	0.8	0	2	93574	101852	1.09	0	2	93574	70690	0.76	0	2
NW_023276830.1		93531	143333	1.53	0	3	93531	93411	1	0	1	93531	96441	1.03	0	2
NW_023276831.1		521167	20100	0.04	0	1	NA	NA	NA	NA	NA	NA	NA	NA	NA	NA
NW_023276832.1		92831	23365	0.25	0	1	NA	NA	NA	NA	NA	NA	NA	NA	NA	NA
NW_023276833.1		92507	993	0.01	0	1	NA	NA	NA	NA	NA	NA	NA	NA	NA	NA
NW_023276834.1		92283	49200	0.53	0	2	92283	9869	0.11	0	1	92283	9869	0.11	0	1
NW_023276835.1		91038	42820	0.47	0	1	91038	62935	0.69	0	2	91038	54557	0.6	0	1
NW_023276836.1		90270	95139	1.05	0	3	NA	NA	NA	NA	NA	NA	NA	NA	NA	NA
NW_023276837.1		89318	14744	0.17	0	1	89318	36020	0.4	0	1	89318	74539	0.83	0	2
NW_023276838.1		89221	64144	0.72	0	2	89221	70854	0.79	0	2	89221	63327	0.71	0	2
NW_023276839.1		89140	102896	1.15	0	3	89140	88997	1	0	1	89140	88993	1	0	1
NW_023276841.1		88027	118253	1.34	0	3	88027	47154	0.54	0	2	88027	22819	0.26	0	1
NW_023276842.1		520189	626688	1.2	0	9	520189	17686	0.03	0	1	520189	18897	0.04	0	1
NW_023276843.1		87948	75333	0.86	0	2	87948	12468	0.14	0	1	NA	NA	NA	NA	NA
NW_023276844.1		86995	92408	1.06	0	6	NA	NA	NA	NA	NA	NA	NA	NA	NA	NA
NW_023276845.1		82522	42179	0.51	0	2	82522	8583	0.1	0	1	82522	35956	0.44	0	1
NW_023276846.1		NA	NA	NA	NA	NA	82219	8485	0.1	0	1	NA	NA	NA	NA	NA
NW_023276847.1		81920	33341	0.41	0	1	81920	99377	1.21	0	5	81920	72985	0.89	0	3
NW_023276848.1		81484	85331	1.05	0	7	81484	116106	1.42	0	5	81484	115728	1.42	0	10
NW_023276849.1		81375	8634	0.11	0	1	81375	91253	1.12	0	2	81375	91260	1.12	0	2
NW_023276850.1		80947	57150	0.71	0	3	80947	61181	0.76	0	4	80947	24649	0.3	0	2
NW_023276851.1		80867	11476	0.14	0	1	NA	NA	NA	NA	NA	80867	1956	0.02	0	1
NW_023276852.1		80724	30127	0.37	0	2	80724	77279	0.96	0	5	80724	59067	0.73	0	4
NW_023276853.1		509502	633310	1.24	0	5	509502	704731	1.38	0	8	509502	523606	1.03	0	7
NW_023276854.1		80578	15595	0.19	0	1	NA	NA	NA	NA	NA	NA	NA	NA	NA	NA
NW_023276855.1		79876	75229	0.94	0	3	79876	33273	0.42	0	2	79876	62601	0.78	0	2
NW_023276856.1		79381	22147	0.28	0	1	79381	49465	0.62	0	1	79381	48122	0.61	0	1
NW_023276857.1		79248	46471	0.59	0	2	79248	26369	0.33	0	2	79248	26367	0.33	0	2
NW_023276858.1		78819	67453	0.86	0	2	NA	NA	NA	NA	NA	NA	NA	NA	NA	NA
NW_023276859.1		78711	62498	0.79	0	1	78711	66790	0.85	0	2	78711	68948	0.88	0	1
NW_023276860.1		78577	58075	0.74	0	2	NA	NA	NA	NA	NA	NA	NA	NA	NA	NA
NW_023276861.1		75953	83911	1.1	0	2	75953	71356	0.94	0	2	75953	69682	0.92	0	2
NW_023276862.1		75670	75571	1	0	1	75670	75496	1	0	1	75670	75282	0.99	0	1
NW_023276863.1		75560	3601	0.05	0	1	NA	NA	NA	NA	NA	NA	NA	NA	NA	NA
NW_023276864.1		480056	271413	0.57	0	2	480056	282416	0.59	0	1	480056	301291	0.63	0	2
NW_023276865.1		75000	74908	1	0	1	75000	51061	0.68	0	1	75000	51057	0.68	0	1
NW_023276866.1		75000	564	0.01	0	1	75000	564	0.01	0	1	75000	564	0.01	0	1
NW_023276867.1		75000	44913	0.6	0	4	75000	27028	0.36	0	3	75000	68620	0.91	0	5
NW_023276868.1		75000	1048	0.01	0	1	NA	NA	NA	NA	NA	NA	NA	NA	NA	NA
NW_023276869.1		74305	44015	0.59	0	2	74305	31255	0.42	0	1	74305	31260	0.42	0	1
NW_023276870.1		73752	31085	0.42	0	1	73752	30877	0.42	0	2	73752	58916	0.8	0	3
NW_023276871.1		72727	81533	1.12	0	4	NA	NA	NA	NA	NA	NA	NA	NA	NA	NA
NW_023276872.1		72558	52501	0.72	0	3	72558	32035	0.44	0	2	72558	47278	0.65	0	3
NW_023276873.1		72178	51904	0.72	0	3	NA	NA	NA	NA	NA	NA	NA	NA	NA	NA
NW_023276874.1		71633	31113	0.43	0	2	71633	3660	0.05	0	2	71633	6725	0.09	0	1
NW_023276875.1		447013	1480079	3.31	0	18	447013	623	0	0	1	447013	623	0	0	1
NW_023276877.1		71415	95450	1.34	0	3	NA	NA	NA	NA	NA	NA	NA	NA	NA	NA
NW_023276878.1		71337	70931	0.99	0	1	71337	70279	0.99	0	1	71337	87777	1.23	0	2
NW_023276879.1		70997	25009	0.35	0	1	NA	NA	NA	NA	NA	NA	NA	NA	NA	NA
NW_023276880.1		70841	94718	1.34	0	2	70841	84800	1.2	0	2	70841	84801	1.2	0	2
NW_023276881.1		70654	61607	0.87	0	3	70654	12963	0.18	0	1	70654	26637	0.38	0	1
NW_023276882.1		70595	148315	2.1	0	7	70595	63053	0.89	0	2	70595	64584	0.91	0	2
NW_023276883.1		70062	1235735	17.64	0	51	70062	969395	13.84	0	35	70062	1037087	14.8	0	41
NW_023276884.1		70051	139097	1.99	0	5	NA	NA	NA	NA	NA	NA	NA	NA	NA	NA
NW_023276885.1		69519	57959	0.83	0	2	NA	NA	NA	NA	NA	NA	NA	NA	NA	NA
NW_023276886.1		438294	515576	1.18	0	4	438294	455844	1.04	0	3	438294	455265	1.04	0	3
NW_023276887.1		69473	38179	0.55	0	3	NA	NA	NA	NA	NA	NA	NA	NA	NA	NA
NW_023276888.1		69453	50400	0.73	0	3	NA	NA	NA	NA	NA	NA	NA	NA	NA	NA
NW_023276889.1		69264	34016	0.49	0	2	69264	30392	0.44	0	2	69264	30393	0.44	0	2
NW_023276890.1		69245	74893	1.08	0	2	69245	90677	1.31	0	3	69245	37350	0.54	0	1
NW_023276891.1		69120	35512	0.51	0	2	NA	NA	NA	NA	NA	NA	NA	NA	NA	NA
NW_023276892.1		68901	113506	1.65	0	4	68901	14735	0.21	0	1	68901	14741	0.21	0	1
NW_023276893.1		68815	25942	0.38	0	1	NA	NA	NA	NA	NA	NA	NA	NA	NA	NA
NW_023276894.1		68051	21251	0.31	0	1	NA	NA	NA	NA	NA	NA	NA	NA	NA	NA
NW_023276895.1		67135	77300	1.15	0	2	NA	NA	NA	NA	NA	NA	NA	NA	NA	NA
NW_023276896.1		66434	74961	1.13	0	3	66434	78267	1.18	0	3	66434	74117	1.12	0	3
NW_023276897.1		436398	357890	0.82	0	4	436398	415221	0.95	0	5	436398	378771	0.87	0	5
NW_023276898.1		66351	92570	1.4	0	3	NA	NA	NA	NA	NA	NA	NA	NA	NA	NA
NW_023276899.1		65915	43900	0.67	0	3	65915	84848	1.29	0	3	65915	114092	1.73	0	4
NW_023276900.1		65738	56594	0.86	0	2	65738	19217	0.29	0	2	65738	45011	0.68	0	2
NW_023276901.1		65027	23406	0.36	0	1	65027	17006	0.26	0	2	NA	NA	NA	NA	NA
NW_023276902.1		64513	76680	1.19	0	3	NA	NA	NA	NA	NA	NA	NA	NA	NA	NA
NW_023276903.1		64039	93325	1.46	0	4	NA	NA	NA	NA	NA	64039	8632	0.13	0	1
NW_023276904.1		64034	551373	8.61	0	16	64034	413149	6.45	0	10	64034	375784	5.87	0	13
NW_023276905.1		63895	55867	0.87	0	3	63895	57053	0.89	0	3	63895	87644	1.37	0	3
NW_023276907.1		62722	6379	0.1	0	1	NA	NA	NA	NA	NA	NA	NA	NA	NA	NA
NW_023276908.1		425692	354023	0.83	0	3	425692	318235	0.75	0	1	425692	345517	0.81	0	2
NW_023276909.1		62245	56921	0.91	0	2	62245	42553	0.68	0	2	62245	44285	0.71	0	1
NW_023276910.1		62124	69693	1.12	0	2	62124	77725	1.25	0	3	62124	89887	1.45	0	3
NW_023276911.1		NA	NA	NA	NA	NA	61967	1714	0.03	0	1	61967	49411	0.8	0	1
NW_023276912.1		61568	42405	0.69	0	3	NA	NA	NA	NA	NA	NA	NA	NA	NA	NA
NW_023276913.1		61555	41146	0.67	0	3	NA	NA	NA	NA	NA	NA	NA	NA	NA	NA
NW_023276914.1		61353	38126	0.62	0	2	NA	NA	NA	NA	NA	NA	NA	NA	NA	NA
NW_023276915.1		61256	39586	0.65	0	1	NA	NA	NA	NA	NA	61256	21949	0.36	0	1
NW_023276916.1		60537	34862	0.58	0	2	NA	NA	NA	NA	NA	NA	NA	NA	NA	NA
NW_023276917.1		60315	87985	1.46	0	3	60315	79096	1.31	0	2	60315	36890	0.61	0	1
NW_023276918.1		59626	59579	1	0	1	59626	59585	1	0	1	59626	59586	1	0	1
NW_023276919.1		9941687	11224440	1.13	0	24	9941687	3418289	0.34	0	25	9941687	3376403	0.34	0	25
NW_023276920.1		400841	516316	1.29	0	2	400841	456301	1.14	0	3	400841	471783	1.18	0	3
NW_023276921.1		59453	89616	1.51	0	4	59453	41949	0.71	0	2	59453	32833	0.55	0	1
NW_023276922.1		59171	43361	0.73	0	3	NA	NA	NA	NA	NA	NA	NA	NA	NA	NA
NW_023276923.1		58839	33633	0.57	0	3	58839	36647	0.62	0	1	58839	36652	0.62	0	1
NW_023276924.1		58633	45862	0.78	0	3	58633	93183	1.59	0	3	58633	71748	1.22	0	3
NW_023276925.1		58499	42911	0.73	0	1	58499	27161	0.46	0	1	58499	27140	0.46	0	1
NW_023276926.1		57828	12103	0.21	0	2	57828	29555	0.51	0	2	57828	30776	0.53	0	1
NW_023276927.1		57224	30269	0.53	0	1	NA	NA	NA	NA	NA	NA	NA	NA	NA	NA
NW_023276928.1		57206	108446	1.9	0	3	57206	63291	1.11	0	2	57206	79023	1.38	0	2
NW_023276929.1		56240	56190	1	0	1	NA	NA	NA	NA	NA	NA	NA	NA	NA	NA
NW_023276930.1		56159	55749	0.99	0	1	56159	56153	1	0	1	56159	56152	1	0	1
NW_023276931.1		398841	27189	0.07	0	2	398841	16914	0.04	0	1	398841	16920	0.04	0	1
NW_023276932.1		55496	23394	0.42	0	1	55496	25045	0.45	0	1	55496	24253	0.44	0	1
NW_023276934.1		55110	1554	0.03	0	1	55110	29195	0.53	0	2	55110	58560	1.06	0	3
NW_023276935.1		55099	125246	2.27	0	5	NA	NA	NA	NA	NA	NA	NA	NA	NA	NA
NW_023276937.1		54584	60152	1.1	0	2	NA	NA	NA	NA	NA	NA	NA	NA	NA	NA
NW_023276938.1		53569	160290	2.99	0	6	NA	NA	NA	NA	NA	NA	NA	NA	NA	NA
NW_023276939.1		53077	32662	0.62	0	2	NA	NA	NA	NA	NA	NA	NA	NA	NA	NA
NW_023276940.1		52927	49831	0.94	0	2	52927	43242	0.82	0	5	52927	40652	0.77	0	4
NW_023276941.1		52679	7172	0.14	0	1	NA	NA	NA	NA	NA	NA	NA	NA	NA	NA
NW_023276942.1		353608	380607	1.08	0	2	353608	353305	1	0	1	353608	353289	1	0	1
NW_023276943.1		52610	19297	0.37	0	1	52610	4336	0.08	0	1	52610	4336	0.08	0	1
NW_023276944.1		52312	23600	0.45	0	1	52312	9598	0.18	0	1	NA	NA	NA	NA	NA
NW_023276945.1		52290	56806	1.09	0	2	52290	48986	0.94	0	2	52290	33875	0.65	0	1
NW_023276946.1		52179	12561	0.24	0	1	NA	NA	NA	NA	NA	NA	NA	NA	NA	NA
NW_023276947.1		52162	1781	0.03	0	1	NA	NA	NA	NA	NA	52162	7782	0.15	0	2
NW_023276948.1		52010	146098	2.81	0	3	52010	96377	1.85	0	3	52010	51951	1	0	1
NW_023276949.1		51745	34730	0.67	0	3	51745	14350	0.28	0	2	51745	56399	1.09	0	5
NW_023276950.1		51555	11265	0.22	0	1	NA	NA	NA	NA	NA	NA	NA	NA	NA	NA
NW_023276951.1		51284	57447	1.12	0	3	51284	43649	0.85	0	2	51284	20032	0.39	0	1
NW_023276952.1		51255	40939	0.8	0	1	51255	51062	1	0	1	51255	51062	1	0	1
NW_023276953.1		341837	294321	0.86	0	2	341837	380911	1.11	0	3	341837	385741	1.13	0	4
NW_023276954.1		51100	51019	1	0	1	51100	51030	1	0	1	51100	51007	1	0	1
NW_023276955.1		51028	103399	2.03	0	6	NA	NA	NA	NA	NA	NA	NA	NA	NA	NA
NW_023276956.1		50907	76742	1.51	0	2	NA	NA	NA	NA	NA	NA	NA	NA	NA	NA
NW_023276957.1		50886	179653	3.53	0	45	50886	154956	3.05	0	38	50886	146590	2.88	0	38
NW_023276958.1		50524	28220	0.56	0	1	NA	NA	NA	NA	NA	NA	NA	NA	NA	NA
NW_023276960.1		50000	84321	1.69	0	2	50000	51160	1.02	0	2	50000	79632	1.59	0	2
NW_023276961.1		50000	49989	1	0	1	50000	49981	1	0	1	50000	39849	0.8	0	1
NW_023276962.1		50000	51614	1.03	0	2	50000	51613	1.03	0	2	50000	51614	1.03	0	2
NW_023276963.1		50000	48915	0.98	0	1	50000	48911	0.98	0	1	50000	48916	0.98	0	1
NW_023276964.1		327103	118390	0.36	0	5	327103	106883	0.33	0	4	327103	87289	0.27	0	3
NW_023276965.1		50000	49998	1	0	1	50000	28028	0.56	0	1	50000	20403	0.41	0	1
NW_023276966.1		50000	33151	0.66	0	1	50000	40083	0.8	0	1	50000	33152	0.66	0	1
NW_023276967.1		49768	38648	0.78	0	1	49768	27944	0.56	0	1	49768	27944	0.56	0	1
NW_023276968.1		49636	85537	1.72	0	4	49636	73510	1.48	0	4	49636	67674	1.36	0	3
NW_023276969.1		49297	49297	1	1	1	49297	50967	1.03	1	3	49297	51798	1.05	1	4
NW_023276970.1		49276	46579	0.95	0	3	49276	61724	1.25	0	3	49276	51723	1.05	0	2
NW_023276972.1		48912	62612	1.28	0	3	NA	NA	NA	NA	NA	NA	NA	NA	NA	NA
NW_023276974.1		48748	43967	0.9	0	1	48748	45140	0.93	0	1	NA	NA	NA	NA	NA
NW_023276975.1		306937	214575	0.7	0	3	306937	102603	0.33	0	2	306937	125006	0.41	0	2
NW_023276976.1		48724	20725	0.43	0	1	NA	NA	NA	NA	NA	NA	NA	NA	NA	NA
NW_023276978.1		47712	34745	0.73	0	2	47712	29418	0.62	0	1	47712	29416	0.62	0	1
NW_023276979.1		47313	44345	0.94	0	1	NA	NA	NA	NA	NA	NA	NA	NA	NA	NA
NW_023276980.1		46959	4425	0.09	0	1	NA	NA	NA	NA	NA	NA	NA	NA	NA	NA
NW_023276981.1		46890	13905	0.3	0	1	46890	3074	0.07	0	1	NA	NA	NA	NA	NA
NW_023276982.1		46876	17267	0.37	0	1	NA	NA	NA	NA	NA	NA	NA	NA	NA	NA
NW_023276983.1		NA	NA	NA	NA	NA	46640	10852	0.23	0	2	NA	NA	NA	NA	NA
NW_023276984.1		46577	389	0.01	0	1	NA	NA	NA	NA	NA	NA	NA	NA	NA	NA
NW_023276985.1		46575	15250	0.33	0	1	46575	15233	0.33	0	1	46575	15255	0.33	0	1
NW_023276986.1		286398	179119	0.63	0	2	286398	156939	0.55	0	1	286398	181662	0.63	0	2
NW_023276987.1		46303	34796	0.75	0	2	46303	46732	1.01	0	2	46303	46735	1.01	0	2
NW_023276988.1		46268	32789	0.71	0	2	46268	33394	0.72	0	2	46268	37599	0.81	0	2
NW_023276989.1		46147	9565	0.21	0	1	NA	NA	NA	NA	NA	NA	NA	NA	NA	NA
NW_023276990.1		45879	202647	4.42	0	7	45879	136381	2.97	0	6	45879	41809	0.91	0	2
NW_023276991.1		45813	42262	0.92	0	2	NA	NA	NA	NA	NA	45813	18217	0.4	0	1
NW_023276993.1		45612	5495	0.12	0	1	NA	NA	NA	NA	NA	45612	11982	0.26	0	1
NW_023276994.1		45143	50649	1.12	0	3	45143	35339	0.78	0	1	45143	34443	0.76	0	4
NW_023276995.1		44994	4203	0.09	0	2	44994	64612	1.44	0	2	44994	21779	0.48	0	2
NW_023276996.1		44622	49103	1.1	0	3	NA	NA	NA	NA	NA	NA	NA	NA	NA	NA
NW_023276997.1		278916	235430	0.84	0	5	278916	259360	0.93	0	6	278916	326205	1.17	0	7
NW_023276998.1		44535	25616	0.58	0	2	44535	4607	0.1	0	1	NA	NA	NA	NA	NA
NW_023276999.1		44141	28930	0.66	0	2	NA	NA	NA	NA	NA	NA	NA	NA	NA	NA
NW_023277000.1		NA	NA	NA	NA	NA	NA	NA	NA	NA	NA	44096	7883	0.18	0	1
NW_023277002.1		43559	9642	0.22	0	2	43559	27085	0.62	0	4	43559	6155	0.14	0	2
NW_023277003.1		43009	171438	3.99	0	8	43009	158777	3.69	0	7	43009	291360	6.77	0	11
NW_023277004.1		42965	50967	1.19	0	3	NA	NA	NA	NA	NA	NA	NA	NA	NA	NA
NW_023277005.1		42738	10486	0.25	0	1	NA	NA	NA	NA	NA	NA	NA	NA	NA	NA
NW_023277006.1		42696	22374	0.52	0	1	42696	16158	0.38	0	1	42696	22430	0.53	0	1
NW_023277007.1		42598	41974	0.99	0	2	NA	NA	NA	NA	NA	NA	NA	NA	NA	NA
NW_023277008.1		243108	244673	1.01	0	2	243108	191189	0.79	0	2	243108	204793	0.84	0	2
NW_023277009.1		42440	36677	0.86	0	3	NA	NA	NA	NA	NA	NA	NA	NA	NA	NA
NW_023277010.1		41776	3234	0.08	0	1	NA	NA	NA	NA	NA	NA	NA	NA	NA	NA
NW_023277011.1		41768	42247	1.01	0	2	41768	49651	1.19	0	2	41768	51251	1.23	0	3
NW_023277012.1		41618	48478	1.16	0	3	41618	59463	1.43	0	3	41618	29970	0.72	0	2
NW_023277013.1		41446	30237	0.73	0	1	NA	NA	NA	NA	NA	NA	NA	NA	NA	NA
NW_023277014.1		41311	1011	0.02	0	1	41311	996	0.02	0	1	41311	1011	0.02	0	1
NW_023277015.1		NA	NA	NA	NA	NA	40896	67380	1.65	0	2	40896	19984	0.49	0	1
NW_023277016.1		40828	54213	1.33	0	3	NA	NA	NA	NA	NA	NA	NA	NA	NA	NA
NW_023277017.1		40811	2948	0.07	0	1	NA	NA	NA	NA	NA	NA	NA	NA	NA	NA
NW_023277018.1		40651	20509	0.5	0	2	NA	NA	NA	NA	NA	NA	NA	NA	NA	NA
NW_023277019.1		231238	130633	0.56	0	2	231238	213389	0.92	0	3	231238	250648	1.08	0	3
NW_023277020.1		40351	32100	0.8	0	3	40351	29679	0.74	0	7	40351	20534	0.51	0	6
NW_023277021.1		40287	7108	0.18	0	1	NA	NA	NA	NA	NA	NA	NA	NA	NA	NA
NW_023277022.1		40073	99201	2.48	0	4	40073	29597	0.74	0	1	40073	29597	0.74	0	1
NW_023277024.1		NA	NA	NA	NA	NA	39626	1587	0.04	0	1	39626	1540	0.04	0	1
NW_023277025.1		39502	26341	0.67	0	1	NA	NA	NA	NA	NA	NA	NA	NA	NA	NA
NW_023277026.1		39458	34533	0.88	0	2	NA	NA	NA	NA	NA	NA	NA	NA	NA	NA
NW_023277027.1		NA	NA	NA	NA	NA	39444	3335	0.08	0	1	NA	NA	NA	NA	NA
NW_023277028.1		NA	NA	NA	NA	NA	NA	NA	NA	NA	NA	39346	3905	0.1	0	1
NW_023277029.1		39344	66590	1.69	0	2	NA	NA	NA	NA	NA	NA	NA	NA	NA	NA
NW_023277030.1		3139415	3158578	1.01	0	3	3139415	2875	0	0	2	3139415	3384	0	0	2
NW_023277031.1		225637	225173	1	0	1	225637	249563	1.11	0	3	225637	225163	1	0	1
NW_023277032.1		39343	38461	0.98	0	2	39343	83354	2.12	0	3	39343	3162	0.08	0	1
NW_023277033.1		39328	52035	1.32	0	4	39328	43722	1.11	0	2	39328	39306	1	0	1
NW_023277034.1		39137	23467	0.6	0	1	NA	NA	NA	NA	NA	NA	NA	NA	NA	NA
NW_023277035.1		39128	1671	0.04	0	1	39128	5535	0.14	0	1	39128	22123	0.57	0	1
NW_023277036.1		38912	34228	0.88	0	2	38912	47727	1.23	0	3	38912	8947	0.23	0	1
NW_023277037.1		38809	15531	0.4	0	2	38809	12572	0.32	0	1	38809	20549	0.53	0	1
NW_023277038.1		38650	42255	1.09	0	2	NA	NA	NA	NA	NA	NA	NA	NA	NA	NA
NW_023277039.1		38410	126740	3.3	0	7	38410	79484	2.07	1	4	38410	97290	2.53	1	5
NW_023277040.1		38395	2667	0.07	0	1	38395	16260	0.42	0	1	NA	NA	NA	NA	NA
NW_023277041.1		38350	21937	0.57	0	1	38350	24628	0.64	0	1	38350	24631	0.64	0	1
NW_023277043.1		NA	NA	NA	NA	NA	38339	14068	0.37	0	1	38339	14068	0.37	0	1
NW_023277044.1		38275	160660	4.2	0	7	38275	210979	5.51	0	8	38275	11771	0.31	0	1
NW_023277046.1		38139	21165	0.55	0	3	NA	NA	NA	NA	NA	NA	NA	NA	NA	NA
NW_023277048.1		37047	23222	0.63	0	2	NA	NA	NA	NA	NA	NA	NA	NA	NA	NA
NW_023277049.1		36914	5392	0.15	0	2	NA	NA	NA	NA	NA	NA	NA	NA	NA	NA
NW_023277051.1		NA	NA	NA	NA	NA	36760	1034	0.03	0	1	36760	51717	1.41	0	2
NW_023277053.1		215655	333606	1.55	0	5	215655	275132	1.28	0	5	215655	176333	0.82	0	5
NW_023277054.1		36355	25821	0.71	0	1	36355	43685	1.2	0	2	36355	26401	0.73	0	2
NW_023277055.1		36163	26695	0.74	0	2	NA	NA	NA	NA	NA	NA	NA	NA	NA	NA
NW_023277056.1		36158	70505	1.95	0	4	36158	36789	1.02	0	2	36158	36789	1.02	0	2
NW_023277057.1		36048	12561	0.35	0	2	NA	NA	NA	NA	NA	NA	NA	NA	NA	NA
NW_023277058.1		35994	30119	0.84	0	1	35994	35226	0.98	0	1	35994	33311	0.93	0	1
NW_023277060.1		35726	55331	1.55	0	3	NA	NA	NA	NA	NA	35726	30870	0.86	0	1
NW_023277061.1		35580	36189	1.02	0	2	35580	35573	1	0	1	35580	35559	1	0	1
NW_023277062.1		35520	139266	3.92	0	7	35520	130866	3.68	0	6	35520	49133	1.38	0	3
NW_023277063.1		35461	5340	0.15	0	1	35461	26819	0.76	0	1	35461	26817	0.76	0	1
NW_023277064.1		205056	195166	0.95	0	2	NA	NA	NA	NA	NA	205056	371	0	0	1
NW_023277065.1		NA	NA	NA	NA	NA	NA	NA	NA	NA	NA	35445	9399	0.27	0	1
NW_023277067.1		35295	8078	0.23	0	2	35295	14728	0.42	0	3	35295	12282	0.35	0	1
NW_023277069.1		35103	35550	1.01	0	2	35103	42713	1.22	0	2	35103	36150	1.03	0	2
NW_023277072.1		34750	1015	0.03	0	1	NA	NA	NA	NA	NA	NA	NA	NA	NA	NA
NW_023277073.1		34336	12136	0.35	0	1	34336	2042	0.06	0	1	NA	NA	NA	NA	NA
NW_023277074.1		34232	127147	3.71	0	6	34232	84172	2.46	0	4	34232	151276	4.42	0	7
NW_023277075.1		201554	134676	0.67	0	3	NA	NA	NA	NA	NA	NA	NA	NA	NA	NA
NW_023277079.1		33750	12863	0.38	0	2	33750	33137	0.98	0	3	33750	30307	0.9	0	4
NW_023277082.1		33355	982	0.03	0	1	33355	794	0.02	0	1	NA	NA	NA	NA	NA
NW_023277084.1		33133	9324	0.28	0	2	33133	20283	0.61	0	2	33133	7297	0.22	0	2
NW_023277085.1		33030	112018	3.39	0	5	33030	53415	1.62	0	3	33030	111989	3.39	0	5
NW_023277086.1		198589	232532	1.17	0	4	198589	146731	0.74	0	3	198589	204801	1.03	0	4
NW_023277087.1		32969	3665	0.11	0	1	NA	NA	NA	NA	NA	NA	NA	NA	NA	NA
NW_023277090.1		NA	NA	NA	NA	NA	NA	NA	NA	NA	NA	31983	5213	0.16	0	1
NW_023277091.1		31913	26060	0.82	0	1	NA	NA	NA	NA	NA	NA	NA	NA	NA	NA
NW_023277094.1		31262	22129	0.71	0	2	31262	74835	2.39	0	4	31262	23040	0.74	0	2
NW_023277097.1		192397	84340	0.44	0	2	192397	121635	0.63	0	1	192397	84547	0.44	0	2
NW_023277098.1		31152	1600	0.05	0	1	31152	31015	1	0	1	31152	14576	0.47	0	2
NW_023277099.1		31119	39330	1.26	0	3	NA	NA	NA	NA	NA	NA	NA	NA	NA	NA
NW_023277100.1		30928	9137	0.3	0	1	NA	NA	NA	NA	NA	30928	20328	0.66	0	3
NW_023277104.1		30220	39300	1.3	0	3	30220	28088	0.93	0	1	30220	76287	2.52	0	3
NW_023277106.1		30047	324	0.01	0	1	NA	NA	NA	NA	NA	NA	NA	NA	NA	NA
NW_023277108.1		187415	210107	1.12	0	3	187415	188138	1	0	3	187415	166328	0.89	0	3
NW_023277109.1		NA	NA	NA	NA	NA	NA	NA	NA	NA	NA	29997	12428	0.41	0	1
NW_023277110.1		29763	20367	0.68	0	1	29763	78700	2.64	0	4	29763	143559	4.82	0	6
NW_023277111.1		29577	41241	1.39	0	2	29577	40396	1.37	0	3	29577	23558	0.8	0	4
NW_023277112.1		29278	29186	1	0	1	NA	NA	NA	NA	NA	NA	NA	NA	NA	NA
NW_023277114.1		NA	NA	NA	NA	NA	NA	NA	NA	NA	NA	29088	18627	0.64	0	1
NW_023277115.1		29084	491	0.02	0	1	NA	NA	NA	NA	NA	NA	NA	NA	NA	NA
NW_023277117.1		28961	5616	0.19	0	1	NA	NA	NA	NA	NA	NA	NA	NA	NA	NA
NW_023277118.1		NA	NA	NA	NA	NA	28949	2127	0.07	0	1	28949	8466	0.29	0	2
NW_023277119.1		187206	157674	0.84	0	4	NA	NA	NA	NA	NA	NA	NA	NA	NA	NA
NW_023277120.1		28947	19477	0.67	0	2	NA	NA	NA	NA	NA	NA	NA	NA	NA	NA
NW_023277121.1		28855	21771	0.75	0	1	28855	28043	0.97	0	1	28855	25387	0.88	0	2
NW_023277124.1		28413	5864	0.21	0	2	28413	2849	0.1	0	1	NA	NA	NA	NA	NA
NW_023277125.1		28247	10849	0.38	0	1	NA	NA	NA	NA	NA	NA	NA	NA	NA	NA
NW_023277126.1		28064	1343	0.05	0	1	NA	NA	NA	NA	NA	NA	NA	NA	NA	NA
NW_023277127.1		28034	12555	0.45	0	2	NA	NA	NA	NA	NA	28034	21435	0.76	0	1
NW_023277129.1		27504	6542	0.24	0	1	27504	6660	0.24	0	1	NA	NA	NA	NA	NA
NW_023277130.1		186709	164323	0.88	0	2	186709	34603	0.19	0	1	186709	34605	0.19	0	1
NW_023277131.1		27499	23961	0.87	0	1	NA	NA	NA	NA	NA	NA	NA	NA	NA	NA
NW_023277132.1		27482	38521	1.4	0	3	27482	45515	1.66	0	4	27482	38567	1.4	0	3
NW_023277133.1		27452	31395	1.14	0	2	NA	NA	NA	NA	NA	NA	NA	NA	NA	NA
NW_023277134.1		27434	5337	0.19	0	1	NA	NA	NA	NA	NA	NA	NA	NA	NA	NA
NW_023277139.1		26918	51649	1.92	0	4	26918	1120	0.04	0	1	26918	41303	1.53	0	3
NW_023277140.1		26718	49463	1.85	0	2	NA	NA	NA	NA	NA	NA	NA	NA	NA	NA
NW_023277141.1		2474610	2439586	0.99	0	2	2474610	1938	0	0	1	2474610	15747	0.01	0	1
NW_023277142.1		186652	561374	3.01	0	21	186652	543269	2.91	0	23	186652	549581	2.94	0	19
NW_023277144.1		26425	45513	1.72	0	3	26425	14530	0.55	0	1	26425	24625	0.93	0	2
NW_023277145.1		26411	26357	1	0	1	26411	26384	1	0	1	NA	NA	NA	NA	NA
NW_023277146.1		26379	42654	1.62	0	3	26379	13408	0.51	0	2	26379	21543	0.82	0	3
NW_023277147.1		26359	1884	0.07	0	1	NA	NA	NA	NA	NA	NA	NA	NA	NA	NA
NW_023277148.1		26331	25644	0.97	0	1	NA	NA	NA	NA	NA	26331	18830	0.72	0	1
NW_023277150.1		NA	NA	NA	NA	NA	25790	24434	0.95	0	1	25790	24434	0.95	0	1
NW_023277152.1		NA	NA	NA	NA	NA	NA	NA	NA	NA	NA	25626	25520	1	0	1
NW_023277153.1		186610	111182	0.6	0	1	NA	NA	NA	NA	NA	NA	NA	NA	NA	NA
NW_023277155.1		25547	38426	1.5	0	2	NA	NA	NA	NA	NA	NA	NA	NA	NA	NA
NW_023277156.1		25529	3267	0.13	0	1	NA	NA	NA	NA	NA	NA	NA	NA	NA	NA
NW_023277161.1		NA	NA	NA	NA	NA	25149	850	0.03	0	1	25149	1063	0.04	0	1
NW_023277163.1		25000	32991	1.32	0	4	25000	8395	0.34	0	3	25000	6550	0.26	0	3
NW_023277164.1		186155	257148	1.38	0	5	186155	20380	0.11	0	1	186155	33236	0.18	0	1
NW_023277166.1		24674	36598	1.48	0	2	NA	NA	NA	NA	NA	NA	NA	NA	NA	NA
NW_023277168.1		24556	28826	1.17	0	2	NA	NA	NA	NA	NA	NA	NA	NA	NA	NA
NW_023277169.1		24522	12055	0.49	0	2	24522	2800	0.11	0	1	24522	8100	0.33	0	3
NW_023277170.1		24432	23778	0.97	0	2	NA	NA	NA	NA	NA	NA	NA	NA	NA	NA
NW_023277171.1		24398	27595	1.13	0	4	24398	41488	1.7	0	4	24398	59068	2.42	0	4
NW_023277172.1		NA	NA	NA	NA	NA	NA	NA	NA	NA	NA	24336	14695	0.6	0	1
NW_023277175.1		184060	107518	0.58	0	2	184060	180907	0.98	0	3	184060	98387	0.53	0	1
NW_023277177.1		24237	10735	0.44	0	2	24237	24352	1	0	3	24237	20723	0.86	0	3
NW_023277178.1		NA	NA	NA	NA	NA	24180	3045	0.13	0	1	24180	15806	0.65	0	1
NW_023277184.1		23506	19960	0.85	0	1	NA	NA	NA	NA	NA	NA	NA	NA	NA	NA
NW_023277185.1		23467	5106	0.22	0	1	NA	NA	NA	NA	NA	NA	NA	NA	NA	NA
NW_023277186.1		181876	162639	0.89	0	2	181876	191056	1.05	0	2	181876	163049	0.9	0	2
NW_023277187.1		23438	33920	1.45	0	2	NA	NA	NA	NA	NA	NA	NA	NA	NA	NA
NW_023277188.1		23388	47785	2.04	0	5	23388	32524	1.39	0	4	23388	27873	1.19	0	6
NW_023277189.1		23293	17822	0.77	0	1	23293	16856	0.72	0	1	23293	16856	0.72	0	1
NW_023277191.1		23262	8321	0.36	0	2	23262	2509	0.11	0	1	NA	NA	NA	NA	NA
NW_023277192.1		23262	19282	0.83	0	1	23262	8137	0.35	0	1	23262	15445	0.66	0	2
NW_023277194.1		23156	10901	0.47	0	2	NA	NA	NA	NA	NA	NA	NA	NA	NA	NA
NW_023277195.1		22961	17810	0.78	0	2	22961	25716	1.12	0	2	22961	22950	1	0	1
NW_023277196.1		NA	NA	NA	NA	NA	22954	52380	2.28	0	3	22954	37240	1.62	0	2
NW_023277197.1		178044	179417	1.01	0	3	178044	76540	0.43	0	4	178044	93852	0.53	0	5
NW_023277198.1		NA	NA	NA	NA	NA	NA	NA	NA	NA	NA	22783	1895	0.08	0	1
NW_023277199.1		22782	11260	0.49	0	1	NA	NA	NA	NA	NA	NA	NA	NA	NA	NA
NW_023277200.1		22559	12460	0.55	0	1	NA	NA	NA	NA	NA	NA	NA	NA	NA	NA
NW_023277204.1		22392	963	0.04	0	1	NA	NA	NA	NA	NA	NA	NA	NA	NA	NA
NW_023277205.1		22392	114064	5.09	0	7	22392	37066	1.66	0	2	22392	18882	0.84	0	2
NW_023277207.1		22253	16667	0.75	0	1	NA	NA	NA	NA	NA	NA	NA	NA	NA	NA
NW_023277208.1		175625	94795	0.54	0	3	175625	172389	0.98	0	4	175625	189100	1.08	0	5
NW_023277210.1		22032	12977	0.59	0	1	22032	11652	0.53	0	1	NA	NA	NA	NA	NA
NW_023277212.1		21998	9898	0.45	0	4	21998	26736	1.22	0	4	21998	27309	1.24	0	4
NW_023277213.1		21947	1191	0.05	0	1	NA	NA	NA	NA	NA	NA	NA	NA	NA	NA
NW_023277214.1		21664	30342	1.4	0	2	21664	21638	1	0	1	21664	21635	1	0	1
NW_023277216.1		21425	3273	0.15	0	1	NA	NA	NA	NA	NA	NA	NA	NA	NA	NA
NW_023277217.1		21324	44473	2.09	0	4	NA	NA	NA	NA	NA	NA	NA	NA	NA	NA
NW_023277218.1		21299	982	0.05	0	1	21299	983	0.05	0	1	NA	NA	NA	NA	NA
NW_023277219.1		172509	199409	1.16	0	4	172509	83764	0.49	0	2	172509	114215	0.66	0	3
NW_023277220.1		21200	4048	0.19	0	1	NA	NA	NA	NA	NA	NA	NA	NA	NA	NA
NW_023277223.1		20870	24600	1.18	0	2	NA	NA	NA	NA	NA	NA	NA	NA	NA	NA
NW_023277225.1		NA	NA	NA	NA	NA	NA	NA	NA	NA	NA	20807	29023	1.39	0	2
NW_023277228.1		20649	3991	0.19	0	1	NA	NA	NA	NA	NA	NA	NA	NA	NA	NA
NW_023277230.1		171125	164866	0.96	0	6	NA	NA	NA	NA	NA	NA	NA	NA	NA	NA
NW_023277232.1		20214	19460	0.96	0	1	NA	NA	NA	NA	NA	NA	NA	NA	NA	NA
NW_023277233.1		20193	2259	0.11	0	1	20193	14570	0.72	0	2	20193	4014	0.2	0	1
NW_023277235.1		20076	14323	0.71	0	1	NA	NA	NA	NA	NA	NA	NA	NA	NA	NA
NW_023277238.1		NA	NA	NA	NA	NA	NA	NA	NA	NA	NA	19974	3310	0.17	0	1
NW_023277241.1		170911	155095	0.91	0	2	170911	135828	0.79	0	2	170911	135803	0.79	0	2
NW_023277244.1		19762	9862	0.5	0	1	19762	9862	0.5	0	1	19762	9862	0.5	0	1
NW_023277248.1		19418	27123	1.4	0	4	NA	NA	NA	NA	NA	NA	NA	NA	NA	NA
NW_023277250.1		19275	19258	1	0	1	NA	NA	NA	NA	NA	NA	NA	NA	NA	NA
NW_023277252.1		2076526	1971348	0.95	0	2	NA	NA	NA	NA	NA	NA	NA	NA	NA	NA
NW_023277253.1		162913	146538	0.9	0	1	162913	56125	0.34	0	1	NA	NA	NA	NA	NA
NW_023277255.1		19209	14237	0.74	0	1	19209	31654	1.65	0	2	19209	14227	0.74	0	1
NW_023277257.1		19153	4785	0.25	0	1	NA	NA	NA	NA	NA	NA	NA	NA	NA	NA
NW_023277260.1		18920	424	0.02	0	1	NA	NA	NA	NA	NA	NA	NA	NA	NA	NA
NW_023277261.1		18760	18668	1	0	1	18760	18704	1	0	1	18760	11693	0.62	0	1
NW_023277263.1		18415	8113	0.44	0	2	18415	8999	0.49	0	2	18415	11360	0.62	0	3
NW_023277264.1		156571	117210	0.75	0	2	156571	165901	1.06	0	2	156571	90586	0.58	0	1
NW_023277269.1		18140	18107	1	0	1	NA	NA	NA	NA	NA	NA	NA	NA	NA	NA
NW_023277270.1		18042	1973	0.11	0	1	18042	3062	0.17	0	1	18042	1973	0.11	0	1
NW_023277272.1		17959	32245	1.8	0	4	17959	12212	0.68	0	2	17959	20245	1.13	0	3
NW_023277273.1		17886	2194	0.12	0	1	17886	2029	0.11	0	2	17886	1493	0.08	0	2
NW_023277274.1		17815	24608	1.38	0	2	NA	NA	NA	NA	NA	NA	NA	NA	NA	NA
NW_023277275.1		154803	198890	1.28	0	3	154803	134866	0.87	0	2	154803	97140	0.63	0	2
NW_023277276.1		17711	6602	0.37	0	1	NA	NA	NA	NA	NA	NA	NA	NA	NA	NA
NW_023277277.1		17647	13821	0.78	0	2	17647	3880	0.22	0	1	17647	13769	0.78	0	2
NW_023277280.1		17247	16465	0.95	0	1	NA	NA	NA	NA	NA	NA	NA	NA	NA	NA
NW_023277281.1		NA	NA	NA	NA	NA	NA	NA	NA	NA	NA	17213	5477	0.32	0	1
NW_023277282.1		17110	6735	0.39	0	1	17110	1428	0.08	0	1	17110	3435	0.2	0	1
NW_023277283.1		16996	27278	1.6	0	2	16996	16904	0.99	0	1	16996	22495	1.32	0	2
NW_023277284.1		16978	31417	1.85	0	3	16978	45847	2.7	0	4	16978	31693	1.87	0	3
NW_023277286.1		154394	72084	0.47	0	1	154394	81010	0.52	0	2	154394	61435	0.4	0	2
NW_023277287.1		NA	NA	NA	NA	NA	NA	NA	NA	NA	NA	16772	988	0.06	0	1
NW_023277288.1		16748	16596	0.99	0	1	16748	16598	0.99	0	1	16748	16598	0.99	0	1
NW_023277289.1		16488	20715	1.26	0	2	16488	15037	0.91	0	2	16488	21020	1.27	0	2
NW_023277291.1		16177	5774	0.36	0	1	NA	NA	NA	NA	NA	NA	NA	NA	NA	NA
NW_023277294.1		15974	12901	0.81	0	1	15974	14995	0.94	0	1	15974	29893	1.87	0	2
NW_023277295.1		15878	25709	1.62	0	4	15878	26362	1.66	0	4	15878	35632	2.24	0	5
NW_023277297.1		152945	134226	0.88	0	1	NA	NA	NA	NA	NA	NA	NA	NA	NA	NA
NW_023277299.1		15623	14788	0.95	0	1	NA	NA	NA	NA	NA	15623	14775	0.95	0	1
NW_023277300.1		15580	2862	0.18	0	1	NA	NA	NA	NA	NA	NA	NA	NA	NA	NA
NW_023277302.1		15533	2476	0.16	0	1	NA	NA	NA	NA	NA	NA	NA	NA	NA	NA
NW_023277306.1		15153	6993	0.46	0	2	NA	NA	NA	NA	NA	NA	NA	NA	NA	NA
NW_023277308.1		151234	86648	0.57	0	2	151234	162316	1.07	0	3	151234	117587	0.78	0	1
NW_023277309.1		NA	NA	NA	NA	NA	NA	NA	NA	NA	NA	15000	556	0.04	0	1
NW_023277310.1		NA	NA	NA	NA	NA	14687	4692	0.32	0	2	14687	5689	0.39	0	2
NW_023277312.1		14613	12685	0.87	0	1	NA	NA	NA	NA	NA	NA	NA	NA	NA	NA
NW_023277315.1		14549	9166	0.63	0	2	NA	NA	NA	NA	NA	NA	NA	NA	NA	NA
NW_023277316.1		14544	8967	0.62	0	1	NA	NA	NA	NA	NA	NA	NA	NA	NA	NA
NW_023277317.1		14443	3940	0.27	0	1	NA	NA	NA	NA	NA	NA	NA	NA	NA	NA
NW_023277319.1		150924	64289	0.43	0	2	150924	51146	0.34	0	2	150924	74819	0.5	0	3
NW_023277320.1		14248	4134	0.29	0	1	NA	NA	NA	NA	NA	14248	3225	0.23	0	1
NW_023277325.1		13948	639	0.05	0	1	13948	1215	0.09	0	1	NA	NA	NA	NA	NA
NW_023277326.1		NA	NA	NA	NA	NA	NA	NA	NA	NA	NA	13761	9315	0.68	0	1
NW_023277327.1		13733	3986	0.29	0	1	NA	NA	NA	NA	NA	NA	NA	NA	NA	NA
NW_023277329.1		13645	13589	1	0	1	13645	13603	1	0	1	13645	12775	0.94	0	1
NW_023277330.1		150032	100786	0.67	0	3	150032	88886	0.59	0	3	150032	97329	0.65	0	2
NW_023277332.1		13450	1576	0.12	0	1	NA	NA	NA	NA	NA	13450	10093	0.75	0	2
NW_023277333.1		13385	8906	0.67	0	1	NA	NA	NA	NA	NA	NA	NA	NA	NA	NA
NW_023277335.1		NA	NA	NA	NA	NA	12964	3563	0.27	0	1	NA	NA	NA	NA	NA
NW_023277337.1		12845	1958	0.15	0	1	NA	NA	NA	NA	NA	NA	NA	NA	NA	NA
NW_023277340.1		12684	24437	1.93	0	2	12684	11259	0.89	0	1	12684	12682	1	0	1
NW_023277341.1		145878	47827	0.33	0	2	145878	1625	0.01	0	1	145878	1625	0.01	0	1
NW_023277344.1		12440	11488	0.92	0	2	12440	15449	1.24	0	2	12440	3099	0.25	0	1
NW_023277347.1		12387	21095	1.7	0	2	NA	NA	NA	NA	NA	NA	NA	NA	NA	NA
NW_023277348.1		12259	29654	2.42	0	3	12259	12157	0.99	0	1	12259	12168	0.99	0	1
NW_023277350.1		12074	12035	1	0	1	NA	NA	NA	NA	NA	NA	NA	NA	NA	NA
NW_023277351.1		11807	6082	0.52	0	1	11807	11802	1	0	1	11807	11802	1	0	1
NW_023277352.1		144745	130809	0.9	0	3	144745	101236	0.7	0	2	144745	109244	0.75	0	3
NW_023277353.1		11797	11003	0.93	0	1	NA	NA	NA	NA	NA	NA	NA	NA	NA	NA
NW_023277355.1		11342	292	0.03	0	1	NA	NA	NA	NA	NA	NA	NA	NA	NA	NA
NW_023277358.1		NA	NA	NA	NA	NA	NA	NA	NA	NA	NA	10617	16858	1.59	0	4
NW_023277360.1		10187	579	0.06	0	1	NA	NA	NA	NA	NA	NA	NA	NA	NA	NA
NW_023277361.1		NA	NA	NA	NA	NA	NA	NA	NA	NA	NA	10060	308	0.03	0	1
NW_023277362.1		10000	10000	1	1	1	10000	10000	1	1	1	10000	10000	1	1	1
NW_023277363.1		1053254	1163658	1.1	0	5	1053254	997221	0.95	0	4	1053254	1071552	1.02	0	5
NW_023277364.1		142641	137746	0.97	0	3	NA	NA	NA	NA	NA	NA	NA	NA	NA	NA
NW_023277365.1		10000	10000	1	1	1	10000	9999	1	0	1	10000	9997	1	0	1
NW_023277368.1		10000	9955	1	0	1	10000	9955	1	0	1	10000	9955	1	0	1
NW_023277370.1		9428	1442	0.15	0	1	NA	NA	NA	NA	NA	NA	NA	NA	NA	NA
NW_023277374.1		7836	6306	0.8	0	1	NA	NA	NA	NA	NA	7836	6133	0.78	0	1
NW_023277375.1		138043	89999	0.65	0	2	138043	137931	1	0	3	138043	126833	0.92	0	2
NW_023277376.1		7775	4344	0.56	0	1	NA	NA	NA	NA	NA	NA	NA	NA	NA	NA
NW_023277379.1		7401	1716	0.23	0	1	NA	NA	NA	NA	NA	NA	NA	NA	NA	NA
NW_023277382.1		6302	18887	3	1	3	6302	12597	2	0	2	6302	18898	3	1	3
NW_023277384.1		5000	2951	0.59	0	1	5000	2953	0.59	0	1	5000	2958	0.59	0	1
NW_023277386.1		137135	127520	0.93	0	6	NA	NA	NA	NA	NA	NA	NA	NA	NA	NA
NW_023277395.1		2000	2000	1	1	1	2000	2000	1	1	1	2000	2000	1	1	1
NW_023277397.1		133014	101999	0.77	0	3	133014	94110	0.71	0	2	133014	99422	0.75	0	3
NW_023277398.1		NA	NA	NA	NA	NA	2000	825	0.41	0	1	NA	NA	NA	NA	NA
NW_023277399.1		2000	2000	1	1	1	2000	2000	1	1	1	2000	2000	1	1	1
NW_023277402.1		1000	996	1	0	1	1000	1000	1	1	1	1000	998	1	0	1
NW_023277404.1		132356	49858	0.38	0	1	NA	NA	NA	NA	NA	NA	NA	NA	NA	NA
NW_023277405.1		128277	120171	0.94	0	1	128277	121851	0.95	0	1	128277	116799	0.91	0	1
NW_023277406.1		127698	90708	0.71	0	5	127698	127212	1	0	4	127698	127210	1	0	4
NW_023277407.1		127042	192715	1.52	0	4	127042	27513	0.22	0	1	127042	2474	0.02	0	1
NW_023277408.1		126515	86361	0.68	0	1	126515	184715	1.46	0	3	126515	172363	1.36	0	3
NW_023277409.1		125725	45616	0.36	0	1	125725	31689	0.25	0	1	125725	19575	0.16	0	1
NW_023277410.1		1002147	963660	0.96	0	3	NA	NA	NA	NA	NA	NA	NA	NA	NA	NA
NW_023277411.1		124996	243148	1.95	0	4	NA	NA	NA	NA	NA	NA	NA	NA	NA	NA
NW_023277412.1		124785	89170	0.71	0	2	124785	156752	1.26	0	2	124785	70774	0.57	0	1
NW_023277413.1		NA	NA	NA	NA	NA	124692	7523	0.06	0	1	124692	714	0.01	0	1
NW_023277414.1		124308	124243	1	0	1	124308	124247	1	0	1	124308	124240	1	0	1
NW_023277415.1		120045	125722	1.05	0	5	NA	NA	NA	NA	NA	NA	NA	NA	NA	NA
NW_023277416.1		118916	234487	1.97	0	5	NA	NA	NA	NA	NA	NA	NA	NA	NA	NA
NW_023277417.1		118913	96226	0.81	0	1	118913	96949	0.82	0	2	118913	96233	0.81	0	1
NW_023277418.1		118544	133363	1.13	0	2	118544	61457	0.52	0	2	118544	105310	0.89	0	2
NW_023277419.1		117751	329201	2.8	0	7	NA	NA	NA	NA	NA	117751	21988	0.19	0	1
NW_023277420.1		117027	427463	3.65	0	10	NA	NA	NA	NA	NA	NA	NA	NA	NA	NA
NW_023277421.1		682437	657024	0.96	0	3	682437	622341	0.91	0	4	682437	675604	0.99	0	3
NW_023277422.1		116830	199605	1.71	0	5	NA	NA	NA	NA	NA	NA	NA	NA	NA	NA
NW_023277423.1		116423	177634	1.53	0	2	116423	10349	0.09	0	1	116423	11637	0.1	0	1
NW_023277424.1		115367	197595	1.71	0	8	115367	5219	0.05	0	1	NA	NA	NA	NA	NA
NW_023277425.1		113305	124015	1.09	0	2	113305	101257	0.89	0	1	113305	86140	0.76	0	1
NW_023277426.1		111588	2819286	25.27	0	199	111588	2713860	24.32	0	197	111588	2456127	22.01	0	194
NW_023277427.1		111456	156518	1.4	0	3	111456	45522	0.41	0	3	111456	11938	0.11	0	1
NW_023277428.1		111189	45764	0.41	0	2	NA	NA	NA	NA	NA	NA	NA	NA	NA	NA
NW_023277429.1		111027	149606	1.35	0	4	111027	52277	0.47	0	1	111027	52278	0.47	0	1
NW_023277431.1		109947	132350	1.2	0	4	109947	55932	0.51	0	3	109947	84066	0.76	0	2
NW_023277432.1		595479	512795	0.86	0	3	595479	68385	0.11	0	1	595479	68403	0.11	0	1
NW_023277433.1		109119	5723	0.05	0	1	NA	NA	NA	NA	NA	109119	6046	0.06	0	1
NW_023277434.1		107932	80095	0.74	0	2	NA	NA	NA	NA	NA	NA	NA	NA	NA	NA
NW_023277435.1		107667	91812	0.85	0	5	107667	111542	1.04	0	5	107667	88039	0.82	0	3
NW_023277436.1		105417	85411	0.81	0	2	105417	843	0.01	0	1	NA	NA	NA	NA	NA
NW_023277437.1		104682	88999	0.85	0	3	104682	37190	0.36	0	1	104682	37191	0.36	0	1
NW_023277438.1		104285	118326	1.13	0	2	104285	121594	1.17	0	3	104285	98187	0.94	0	5
NW_023277439.1		103907	111411	1.07	0	4	103907	150521	1.45	0	5	103907	147489	1.42	0	5
NW_023277440.1		NA	NA	NA	NA	NA	103770	88562	0.85	0	1	NA	NA	NA	NA	NA
NW_023277441.1		103258	151479	1.47	0	2	103258	120041	1.16	0	2	103258	98847	0.96	0	2
NW_023277442.1		NA	NA	NA	NA	NA	103156	118535	1.15	0	2	NA	NA	NA	NA	NA
total		2361269978	2379094372	1.01	0	730	2349386543	2337818013	1	0	689	2349360775	2332851749	0.99	0	647
